# Recurrent mobilization of ancestral and novel variants of the chromosomal di-hydrofolate reductase gene drives the emergence of clinical resistance to trimethoprim

**DOI:** 10.1101/2020.07.31.230557

**Authors:** Miquel Sánchez-Osuna, Pilar Cortés, Montserrat Llagostera, Jordi Barbé, Ivan Erill

## Abstract

2.

Trimethoprim is a synthetic antibacterial agent that targets folate biosynthesis by competitively binding to the di-hydrofolate reductase enzyme (DHFR). Trimethoprim is often administered synergistically with sulfonamide, another chemotherapeutic agent targeting the di-hydro-pteroate synthase (DHPS) enzyme in the same pathway. Clinical resistance to both drugs is widespread and mediated by enzyme variants capable of performing their biological function without binding to these drugs. These mutant enzymes were assumed to have arisen after the discovery of these synthetic drugs, but recent work has shown that genes conferring resistance to sulfonamide were present in the bacterial pangenome millions of years ago. Here we apply phylogenetics and comparative genomics methods to study the largest family of mobile trimethoprim resistance genes (*dfrA*). We show that most of the *dfrA* genes identified to date map to two large clades that likely arose from independent mobilization events. In contrast to sulfonamide resistance (*sul*) genes, we find evidence of recurrent mobilization in *dfrA* genes. Phylogenetic evidence allows us to identify novel *dfrA* genes in the emerging pathogen *Acinetobacter baumannii*, and we confirm their resistance phenotype *in vitro*. We also identify a cluster of *dfrA* homologs in cryptic plasmid and phage genomes, but we show that these enzymes do not confer resistance to trimethoprim. Our methods also allow us to pinpoint the chromosomal origin of previously reported *dfrA* genes, and we show that many of these ancient chromosomal genes also confer resistance to trimethoprim. Our work reveals that trimethoprim resistance predated the clinical use of this chemotherapeutic agent, but that novel mutations have likely also arisen and become mobilized following its widespread use within and outside the clinic. This work hence confirms that resistance to novel drugs may already be present in the bacterial pangenome, and stresses the importance of rapid mobilization as a fundamental element in the emergence and global spread of resistance determinants.

**Impact statement:** Antibiotic resistance is a pressing and global phenomenon. It is well-established that resistance to conventional antibiotics emerged millions of years ago in either antibiotic-producing bacteria or their competitors. Resistance to synthetic chemotherapeutic agents cannot be explained by this paradigm, since these drugs are not naturally produced. Resistance is hence assumed to have evolved rapidly following the clinical introduction of these drugs. Recently we showed that resistance to one such drug, sulfonamide, evolved not recently, but millions of years ago, suggesting that the diversity of bacterial genomes may well contain genes conferring resistance to drugs yet to be developed. Here we analyze the origin of resistance to trimethoprim, another chemotherapeutic agent developed in the 1960’s. Using phylogenetic methods, we identify new variants of the trimethoprim resistance genes that had not previously been reported, and we trace the chromosomal origins for a number of already known resistance variants. Our results show that resistance to trimethoprim is very diverse and has originated both from recent mutations and from preexisting ancient variants. These results stress the importance of gene mobilization mechanisms as the main drivers of the current antibiotic resistance phenomenon.

**Data summary:**

- The scripts used for data collection and analysis can be obtained at the GitHub ErillLab repository (https://github.com/ErillLab/).
- The Bayesian phylogenetic tree can be visualitzed online on iTOL (https://itol.embl.de/tree/855674159451585133078) [1].
- The authors confirm all other supporting data has been provided within the article or through supplementary data files.
