## Supplementary Table 12 for "Recurrent mobilization of ancestral and novel variants of the chromosomal di-hydrofolate reductase gene drives the emergence of clinical resistance to trimethoprim"

### Sheet: TableSX
Table S12 - Maximum-likelihood estimates for ancestral states in the phylogenetic tree of FolA/DfrA homologs reported in Figure 1.
Node_Number	Node_Species	P (C)	P (M)
1	Haloprofundus_MHR1;Natronococcus_occult;Salarchaeum_JOR1;Haloarcula_taiwanens;Halohasta_litchfield	0.999141	0.000859
2	Haloprofundus_MHR1;Natronococcus_occult;Salarchaeum_JOR1;Haloarcula_taiwanens	0.999411	0.000589
3	Natronococcus_occult;Salarchaeum_JOR1;Haloarcula_taiwanens	0.992414	0.007586
4	Salarchaeum_JOR1;Haloarcula_taiwanens	0.995182	0.004818
5	Aeromonas_hydrophila;dfrA3;Ferrimonas_balearica;Hydrogenovibrio_crun;Kangiella_koreensis;Methylococcus_capsul;Psychromonas_ingraha;Moritella_viscosa;Idiomarina_loihiensi;Vibrio_cholerae;Colwellia_psychreryt;Alteromonas_macleodi;Pseudoalteromonas_at;Shewanella_oneidensi;Haemophilus_influenz;Thioalkalivibrio_sul;Coxiella_burnetii;Granulosicoccus_anta;Nitrosococcus_oceani;Thioploca_ingrica;Halothiob…	1	0
6	Ferrimonas_balearica;Hydrogenovibrio_crun	0.992815	0.007185
7	Kangiella_koreensis;Methylococcus_capsul	0.991753	0.008247
8	Psychromonas_ingraha;Moritella_viscosa;Idiomarina_loihiensi	0.999326	0.000674
9	Vibrio_cholerae;Colwellia_psychreryt	0.994902	0.005098
10	Alteromonas_macleodi;Pseudoalteromonas_at	0.994754	0.005246
11	Thioalkalivibrio_sul;Coxiella_burnetii;Granulosicoccus_anta	0.997666	0.002334
12	Nitrosococcus_oceani;Thioploca_ingrica	0.98441	0.01559
13	Alcanivorax_pacificu;dfrA26;Alcanivorax_borkumen	0.983779	0.016221
14	Alcanivorax_pacificu;dfrA26	0.844192	0.155808
15	Pseudomonas_aerugino;Thiobacillus_denitri;Chromobacterium_viol	0.996433	0.003567
16	Pseudomonas_aerugino;Thiobacillus_denitri	0.992832	0.007168
17	Rhodanobacter_denitr;AFQ30359	0.610004	0.389996
18	Brucella_melitensis;Martelella_endophyti;Mesorhizobium_ciceri;Hyphomicrobium_denit;AOG02835	0.999886	0.000114
19	Hyphomicrobium_denit;AOG02835	0.810096	0.189904
20	Sinorhizobium_melilo;Parvularcula_bermude	0.981354	0.018646
21	Parvibaculum_lavamen;Caulobacter_vibrioid;Hyphomonas_neptunium	0.991837	0.008163
22	Caulobacter_vibrioid;Hyphomonas_neptunium	0.98903	0.01097
23	Sphingomonas_wittich;Erythrobacter_litora	0.990873	0.009127
24	Neisseria_meningitid;Dechloromonas_aromat;Bacteroides_fragilis;Flavobacterium_faeca;Flavobacterium_branc;KMV08986;Clostridium_acetobut;Veillonella_parvula	0.996222	0.003778
25	Dechloromonas_aromat;Bacteroides_fragilis;Flavobacterium_faeca;Flavobacterium_branc;KMV08986;Clostridium_acetobut;Veillonella_parvula	0.99749	0.00251
26	Bacteroides_fragilis;Flavobacterium_faeca;Flavobacterium_branc;KMV08986;Clostridium_acetobut;Veillonella_parvula	0.999551	0.000449
27	Flavobacterium_faeca;Flavobacterium_branc;KMV08986	0.995052	0.004948
28	Flavobacterium_faeca;Flavobacterium_branc	0.995028	0.004972
29	Clostridium_acetobut;Veillonella_parvula	0.986142	0.013858
30	Ralstonia_solanacear;AQW32254;Burkholderia_mallei	0.979485	0.020515
31	Ralstonia_solanacear;AQW32254	0.770945	0.229055
32	Rhodoferax_ferriredu;Mycobacterium_smegma;Streptosporangium_ro;Amycolatopsis_medite;Kineococcus_radiotol;Geodermatophilus_obs;Arthrobacter_crystal;ACL41896;Brachybacterium_faec;Phycisphaera_mikuren;Arcanobacterium_haem;Bifidobacterium_long	0.999999	1e-06
33	Mycobacterium_smegma;Streptosporangium_ro	0.985617	0.014383
34	Amycolatopsis_medite;Kineococcus_radiotol;Geodermatophilus_obs	0.99956	0.00044
35	Arthrobacter_crystal;ACL41896	0.4998	0.5002
36	Gallionella_capsifer;Methylotenera_mobili;Nitrosomonas_europae	0.994436	0.005564
37	Gallionella_capsifer;Methylotenera_mobili	0.991579	0.008421
38	Deinococcus_radiodur;Dichelobacter_nodosu	0.965967	0.034033
39	Bacillus_anthracis;Bacillus_mobilis;dfrK;dfrG;dfrD;AFX82595;WP_034655968;Staphylococcus_epide;dfrS1	0.665188	0.334812
40	Bacillus_anthracis;Bacillus_mobilis;dfrK;dfrG;dfrD;AFX82595;WP_034655968	0.525981	0.474019
41	Bacillus_anthracis;Bacillus_mobilis	0.999948	5.2e-05
42	dfrK;dfrG;dfrD;AFX82595;WP_034655968	0.024155	0.975845
43	dfrK;dfrG;dfrD;AFX82595	6e-06	0.999994
44	Staphylococcus_epide;dfrS1	0.742294	0.257706
45	Francisella_tularens;Thermotoga_maritima	0.960738	0.039262
46	Candidatus_Fluviicol;Fluviicola_taffensis;ANE05561;ARR10285;dfrA20	0.145546	0.854454
47	Candidatus_Fluviicol;Fluviicola_taffensis;ANE05561	0.961394	0.038606
48	Beijerinckia_indica;Propionibacterium_ac;Rhodopirellula_balti	0.981216	0.018784
49	Propionibacterium_ac;Rhodopirellula_balti	0.965256	0.034744
50	dfrA22;dfrA13;dfrA12;WP_037433877;AVP12223;AHE40531;dfrF;dfrA15b;dfrA1;dfrA28;dfrA7;dfrA32;dfrA6;dfrA31;dfrA16;dfrA27;dfrA14;dfrA5;dfrA25	0.000891	0.999109
51	dfrA22;dfrA13;dfrA12	0.001247	0.998753
52	dfrA22;dfrA13	0.000444	0.999556
53	AVP12223;AHE40531	0.001271	0.998729
54	dfrA15b;dfrA1;dfrA28;dfrA7;dfrA32;dfrA6;dfrA31;dfrA16;dfrA27;dfrA14;dfrA5;dfrA25	2e-06	0.999998
55	dfrA15b;dfrA1;dfrA28;dfrA7;dfrA32;dfrA6;dfrA31;dfrA16;dfrA27	0.002167	0.997833
56	dfrA15b;dfrA1;dfrA28;dfrA7;dfrA32;dfrA6;dfrA31;dfrA16	0.002463	0.997537
57	dfrA15b;dfrA1;dfrA28;dfrA7;dfrA32;dfrA6;dfrA31	0.001047	0.998953
58	dfrA15b;dfrA1;dfrA28	0.000146	0.999854
59	dfrA1;dfrA28	0.000478	0.999522
60	dfrA7;dfrA32;dfrA6;dfrA31	0.0068	0.9932
61	dfrA7;dfrA32	0.001862	0.998138
62	dfrA6;dfrA31	0.000102	0.999898
63	Enterococcus_faecali;dfrE;Lactococcus_lactis;Streptococcus_pyogen	0.882359	0.117641
64	Enterococcus_faecali;dfrE	0.643508	0.356492
65	Lactococcus_lactis;Streptococcus_pyogen	0.966443	0.033557
66	Acinetobacter_bauman;Acinetobacter_schind;WP_031380727;WP_034702334;WP_004729503	0.724543	0.275457
67	Acinetobacter_schind;WP_031380727;WP_034702334;WP_004729503	0.006605	0.993395
68	Acinetobacter_schind;WP_031380727;WP_034702334	0.041737	0.958263
69	Acinetobacter_schind;WP_031380727	0.639798	0.360202
70	ASM75120;Rhodobacter_sphaeroi	0.738654	0.261346
71	AKG47549;NP_569589;AFS59762;AJS09897;AEW92033;AKL03892	0.049092	0.950908
72	NP_569589;AFS59762;AJS09897;AEW92033;AKL03892	0.023018	0.976982
73	NP_569589;AFS59762;AJS09897;AEW92033	0.028656	0.971344
74	NP_569589;AFS59762;AJS09897	0.229557	0.770443
75	AXH60102;dfrA3b;dfrA10;dfrA18;dfrA23;dfrA34	0.119169	0.880831
76	dfrA3b;dfrA10;dfrA18;dfrA23;dfrA34	0.163833	0.836167
77	dfrA3b;dfrA10;dfrA18;dfrA23	0.128539	0.871461
78	dfrA3b;dfrA10	0.125619	0.874381
79	dfrA18;dfrA23	0.015082	0.984918
80	dfrA9;dfrA24	0.127909	0.872091
81	Frischella_perrara;Escherichia_coli;Yersinia_pestis	0.996124	0.003876
82	Escherichia_coli;Yersinia_pestis	0.99844	0.00156
