## Supplementary Table 14 for "Recurrent mobilization of ancestral and novel variants of the chromosomal di-hydrofolate reductase gene drives the emergence of clinical resistance to trimethoprim"

### Sheet: SupplementaryTable8
Table S14- Percent identity values between sequences of novel mobile DHFR orthologs reported here and all previously reported DHFR proteins. Percent identity values are derived from pairwise alignments using the Needleman-Wunsch algorithm.
DHFR1	DHFR2	Identity
KMV08986	KMV08986	100
KMV08986	dfrA3	43.3121
KMV08986	WP_031380727	42.5806
KMV08986	dfrA12	41.6667
KMV08986	dfrE	41.4013
KMV08986	dfrA20	40.9938
KMV08986	dfrA26	40.4908
KMV08986	dfrA35	40
KMV08986	WP_034702334	39.7516
KMV08986	dfrA25	39.5522
KMV08986	dfrA29	39.5522
KMV08986	dfrA7	39.4161
KMV08986	WP_004729503	38.961
KMV08986	dfrA22	38.8889
KMV08986	dfrA33	38.8889
KMV08986	dfrA16b	38.8489
KMV08986	dfrA21	38.1944
KMV08986	dfrA13	37.5887
KMV08986	dfrA5	37.4101
KMV08986	dfrA15b	37.4101
KMV08986	dfrA9	37.2549
KMV08986	dfrA27	37.2263
KMV08986	dfrA15	36.6906
KMV08986	dfrA16	36.6906
KMV08986	dfrA32	36.4964
KMV08986	dfrA8	36.129
KMV08986	dfrA1	35.9712
KMV08986	dfrA14	35.9712
KMV08986	dfrA6	35.9712
KMV08986	dfrA17	35.9712
KMV08986	dfrA30	35.9712
KMV08986	dfrA24	35.8209
KMV08986	dfrG	35.4037
KMV08986	dfrA31	35.2518
KMV08986	dfrC	34.8387
KMV08986	dfrA28	34.6939
KMV08986	dfrF	33.7748
KMV08986	dfrD	32.9193
KMV08986	dfrK	32.9193
KMV08986	dfrA10	29.7872
KMV08986	dfrA23	29.6774
KMV08986	dfrA34	29.3233
KMV08986	dfrA3b	27.972
KMV08986	dfrA18	27.2727
KMV08986	dfrA19	27.2727
WP_004729503	WP_004729503	100
WP_004729503	WP_034702334	77.0588
WP_004729503	WP_031380727	75.2941
WP_004729503	dfrC	41.8301
WP_004729503	dfrA35	41.8301
WP_004729503	dfrA3	41.5584
WP_004729503	dfrD	41.1392
WP_004729503	dfrA24	40.2597
WP_004729503	dfrE	39.4904
WP_004729503	dfrF	39.1892
WP_004729503	dfrA8	39.0728
WP_004729503	KMV08986	38.961
WP_004729503	dfrG	37.3418
WP_004729503	dfrK	37.3418
WP_004729503	dfrA16b	36.7742
WP_004729503	dfrA20	36.7742
WP_004729503	dfrA26	36.5269
WP_004729503	dfrA14	36.3636
WP_004729503	dfrA28	35.9155
WP_004729503	dfrA31	35.5263
WP_004729503	dfrA16	35.4839
WP_004729503	dfrA7	35.3333
WP_004729503	dfrA1	35.3333
WP_004729503	dfrA15	35.2941
WP_004729503	dfrA15b	34.6405
WP_004729503	dfrA5	34.4156
WP_004729503	dfrA30	34.4156
WP_004729503	dfrA25	34.2282
WP_004729503	dfrA29	33.557
WP_004729503	dfrA9	33.1288
WP_004729503	dfrA6	32.9032
WP_004729503	dfrA12	32.716
WP_004729503	dfrA17	31.6129
WP_004729503	dfrA32	31.6129
WP_004729503	dfrA18	31.1258
WP_004729503	dfrA19	31.1258
WP_004729503	dfrA27	30.9677
WP_004729503	dfrA33	30.2469
WP_004729503	dfrA21	29.6296
WP_004729503	dfrA22	29.6296
WP_004729503	dfrA34	29.1391
WP_004729503	dfrA10	28.6765
WP_004729503	dfrA3b	27.8571
WP_004729503	dfrA13	27.7778
WP_004729503	dfrA23	27.6316
WP_031380727	WP_031380727	100
WP_031380727	WP_034702334	91.7647
WP_031380727	WP_004729503	75.2941
WP_031380727	KMV08986	42.5806
WP_031380727	dfrA35	41.1765
WP_031380727	dfrE	40.1274
WP_031380727	dfrA3	39.2405
WP_031380727	dfrK	39.2405
WP_031380727	dfrA26	38.9222
WP_031380727	dfrA9	38.3117
WP_031380727	dfrA8	38.1579
WP_031380727	dfrD	37.9747
WP_031380727	dfrG	37.3418
WP_031380727	dfrA22	36.646
WP_031380727	dfrA33	36.646
WP_031380727	dfrA21	36.0248
WP_031380727	dfrA24	35.8974
WP_031380727	dfrA16b	35.4839
WP_031380727	dfrC	35.4839
WP_031380727	dfrA12	35.2201
WP_031380727	dfrA18	34.6667
WP_031380727	dfrA19	34.6667
WP_031380727	dfrA15b	34.6405
WP_031380727	dfrA14	34.4156
WP_031380727	dfrA20	34.3949
WP_031380727	dfrA1	34.2105
WP_031380727	dfrA16	34.1935
WP_031380727	dfrA15	33.9869
WP_031380727	dfrA5	33.1169
WP_031380727	dfrA30	33.1169
WP_031380727	dfrF	32.9032
WP_031380727	dfrA6	32.8947
WP_031380727	dfrA13	32.2981
WP_031380727	dfrA25	32.2148
WP_031380727	dfrA10	31.7568
WP_031380727	dfrA29	31.5436
WP_031380727	dfrA7	30.9677
WP_031380727	dfrA28	30.8725
WP_031380727	dfrA27	30.7692
WP_031380727	dfrA23	30.6667
WP_031380727	dfrA3b	30.4348
WP_031380727	dfrA31	30.3226
WP_031380727	dfrA17	29.6774
WP_031380727	dfrA32	29.6774
WP_031380727	dfrA34	23.5294
WP_034702334	WP_034702334	100
WP_034702334	WP_031380727	91.7647
WP_034702334	WP_004729503	77.0588
WP_034702334	dfrA3	39.8734
WP_034702334	KMV08986	39.7516
WP_034702334	dfrA8	39.7351
WP_034702334	dfrE	38.8535
WP_034702334	dfrK	38.6076
WP_034702334	dfrA26	38.3234
WP_034702334	dfrD	37.9747
WP_034702334	dfrA35	37.9747
WP_034702334	dfrA20	37.013
WP_034702334	dfrA1	36
WP_034702334	dfrA9	35.625
WP_034702334	dfrA16b	35.5263
WP_034702334	dfrG	35.443
WP_034702334	dfrA15b	35.3333
WP_034702334	dfrA24	35.2564
WP_034702334	dfrC	34.8387
WP_034702334	dfrA15	34.6667
WP_034702334	dfrA12	34.5912
WP_034702334	dfrA14	34.4156
WP_034702334	dfrA16	34.2105
WP_034702334	dfrA22	34.1615
WP_034702334	dfrA31	34
WP_034702334	dfrA30	33.9869
WP_034702334	dfrA21	33.5404
WP_034702334	dfrA6	33.3333
WP_034702334	dfrA33	33.3333
WP_034702334	dfrA28	33.3333
WP_034702334	dfrA5	33.1169
WP_034702334	dfrA23	32.6667
WP_034702334	dfrA13	31.677
WP_034702334	dfrA18	31.6129
WP_034702334	dfrA19	31.6129
WP_034702334	dfrF	31.6129
WP_034702334	dfrA7	31.5436
WP_034702334	dfrA27	30.9677
WP_034702334	dfrA25	30.8725
WP_034702334	dfrA29	30.2013
WP_034702334	dfrA17	29.0323
WP_034702334	dfrA32	29.0323
WP_034702334	dfrA3b	28.2759
WP_034702334	dfrA10	25.974
WP_034702334	dfrA34	24.3421
