## Supplementary Table 15 for "Recurrent mobilization of ancestral and novel variants of the chromosomal di-hydrofolate reductase gene drives the emergence of clinical resistance to trimethoprim"

### Sheet: SupplementaryTable9
Table S15 – Comparison of %GC content between dfrA genes and putative chromosomal folA origins. The average coding %GC content of donor genomes is also provided
Putative Donor	Donor chromosome <coding %GC>	Donor chromosome folA %GC	Mobile resistance determinant	Mobile resistance determinant %GC
Fluviicola taffensis	38.8 ± 2.9	38.8	DfrA20	34.7
Fluviicola taffensis	38.8 ± 2.9	38.8	ARR10285	33.7
Fluviicola taffensis	38.8 ± 2.9	38.8	ANE05561	42.8
Alcanivorax pacificus	62.7 ± 4.7	62.4	DfrA26	56.3
Bacillus anthracis	35.4 ± 3.6	33.7	DfrD	31.2
Bacillus anthracis	35.4 ± 3.6	33.7	DfrG	32.1
Bacillus anthracis	35.4 ± 3.6	33.7	DfrK	32.3
Bacillus anthracis	35.4 ± 3.6	33.7	AFX82595	39.1
Bacillus anthracis	35.4 ± 3.6	33.7	WP_034655968	32.3
Flavobacterium branchiophilum	33.3 ± 4.8	38.5	DfrA38	38.4
Acinetobacter schindleri	43.9 ± 4.1	42.7	DfrA39	43.1
Acinetobacter schindleri	43.9 ± 4.1	42.7	DfrA40	45.8
Acinetobacter schindleri	43.9 ± 4.1	42.7	DfrA41	35.7
