## Supplementary Table 16 for "Recurrent mobilization of ancestral and novel variants of the chromosomal di-hydrofolate reductase gene drives the emergence of clinical resistance to trimethoprim"

### Sheet: SupplementaryTable10
Table S16 - Protein sequence identity values from pairwise alignments among cryptic plasmid- and phage-encoded DHFR orthologs.
DHFR1	DHFR2	Identity
Salmonella phage SSU5	Salmonella phage SSU5	100
Salmonella phage SSU5	NP_569589	100
Salmonella phage SSU5	AFS59762	89.2405
Salmonella phage SSU5	AJS09897	89.7436
Salmonella phage SSU5	AEW92033	78.2051
Salmonella phage SSU5	AKL03892	54.1935
NP_569589	Salmonella phage SSU5	100
NP_569589	NP_569589	100
NP_569589	AFS59762	89.2405
NP_569589	AJS09897	89.7436
NP_569589	AEW92033	78.2051
NP_569589	AKL03892	54.1935
AFS59762	Salmonella phage SSU5	89.2405
AFS59762	NP_569589	89.2405
AFS59762	AFS59762	100
AFS59762	AJS09897	85.8974
AFS59762	AEW92033	76.9231
AFS59762	AKL03892	52.2581
AJS09897	Salmonella phage SSU5	89.7436
AJS09897	NP_569589	89.7436
AJS09897	AFS59762	85.8974
AJS09897	AJS09897	100
AJS09897	AEW92033	75
AJS09897	AKL03892	52.2581
AEW92033	Salmonella phage SSU5	78.2051
AEW92033	NP_569589	78.2051
AEW92033	AFS59762	76.9231
AEW92033	AJS09897	75
AEW92033	AEW92033	100
AEW92033	AKL03892	50.3226
AKL03892	Salmonella phage SSU5	54.1935
AKL03892	NP_569589	54.1935
AKL03892	AFS59762	52.2581
AKL03892	AJS09897	52.2581
AKL03892	AEW92033	50.3226
AKL03892	AKL03892	100
