## Supplementary Table 1 for "Recurrent mobilization of ancestral and novel variants of the chromosomal di-hydrofolate reductase gene drives the emergence of clinical resistance to trimethoprim"

### Sheet: SupplementaryTable1
Table S1 – List of dfrA genes reported in the literature.
dfr Name	Protein Id	PubMed Id
dfrA1	CAA25445.1	767328
dfrA3	AAA25550.1	20169085
dfrA3b	AAN85115.1	22046172
dfrA5	CAA31356.1	11328770
dfrA6	CAB06660.1	22046172
dfrA7	CAA41326.1	8693029
dfrA8	AAA79232.1	17307981
dfrA9	CAA40897.1	17307981
dfrA10	AAA92749.1	12499211
dfrA12	CAA79767.1	22299418
dfrA13	CAA90683.1	15140390
dfrA14	CAA90687.1	27489797
dfrA15	CAB05887.1	16801431
dfrA15b	AAF27725.1	15761062
dfrA16	AAC32186.1	12654659
dfrA16b	CAA10366.1	22046172
dfrA17	AAD50825.1	10620677
dfrA18	CAC81324.1	12002644
dfrA19	CAJ84014.1	22046172
dfrA20	CAE53424.1	15616323
dfrA21	AAS66087.1	15750057
dfrA22	CAF31623.1	15715715
dfrA23	CAG34233.2	15728925
dfrA24	CAI99385.1	17307981
dfrA25	ABB71176.1	16980698
dfrA26	CAL48457.1	17307981
dfrA27	WP_001749985.1	19008256
dfrA28	CAX63171.1	20192821
dfrA29	ANN23980.1	27302904
dfrA30	CAQ53849.2	21595893
dfrA31	BAD88719.1	22046172
dfrA32	ACZ52983.1	21075469
dfrA33	CAX16467.1	22046172
dfrA34	WP_058652112	30202900
dfrA35	ASF80997.1	30989199
S1-DHFR	YP_003813115.1	9719102
dfrD	CAA90487.1	9145882
dfrE	WP_010710386.1	9869579
dfrF	AAD01868.1	9869579
dfrG	BAE15963.1	16127079
dfrK	CAR62505.1	19015335
