## Supplementary Table 2 for "Recurrent mobilization of ancestral and novel variants of the chromosomal di-hydrofolate reductase gene drives the emergence of clinical resistance to trimethoprim"

### Sheet: Hoja1
Table S2 - Proteins mapping to replicative functions of mobile genetic elements identified via HMMER search with reference PFAM domains in MGEs containing putative dfrA genes.
Putative DfrA	MGE accession	Protein accession	Reference PFAM	PFAM descriptor	Reference type
ABO40886	CP000602.1	ABO40952	PF04986	Y2_Tnp	Transposase
ABO40886	CP000602.1	ABO40995	PF01610	DDE_Tnp_ISL3	Transposase
ABO40886	CP000602.1	ABO40848	PF01610	DDE_Tnp_ISL3	Transposase
ABO40886	CP000602.1	ABO40898	PF01526	DDE_Tnp_Tn3	Transposase
ABO40886	CP000602.1	ABO40894	PF13737	DDE_Tnp_1_5	Transposase
ABO40886	CP000602.1	ABO40978	PF00665	rve	Integrase
ABO40886	CP000602.1	ABO40905	PF01609	DDE_Tnp_1	Transposase
ABO40886	CP000602.1	ABO40930	PF01609	DDE_Tnp_1	Transposase
ABO40886	CP000602.1	ABO40936	PF00589	Phage_integrase	Integrase
ABO40886	CP000602.1	ABO40980	PF05472	Ter	Replicase
ABO40886	CP000602.1	ABO40871	PF11740	KfrA_N	Replicase
ABO40886	CP000602.1	ABO40924	PF06122	TraH	Transposase
ACL41896	CP001342.1	ACL42176	PF11740	KfrA_N	Replicase
AEW92033	CP003223.1	AEW91909	PF01051	Rep_3	Replicase
AEW92033	CP003223.1	AEW91937	PF01526	DDE_Tnp_Tn3	Transposase
AEW92033	CP003223.1	AEW91941	PF13737	DDE_Tnp_1_5	Transposase
AEW92033	CP003223.1	AEW91945	PF13701	DDE_Tnp_1_4	Transposase
AFQ30359	CP003765.1	AFQ30303	PF06970	RepA_N	Replicase
AFQ30359	CP003765.1	AFQ30433	PF02334	RTP	Replicase
AFQ30359	CP003765.1	AFQ30435	PF00589	Phage_integrase	Integrase
AFS59762	CP003298.1	AFS59773	PF01051	Rep_3	Replicase
AFX82595	JX847602.1	AFX82600	PF00589	Phage_integrase	Integrase
AFX82595	JX847602.1	AFX82602	PF01051	Rep_3	Replicase
AHE40531	KF648874.1	AHE40533	PF00589	Phage_integrase	Integrase
AHE40531	KF648874.1	AHE40547	PF01610	DDE_Tnp_ISL3	Transposase
WP_034702334	NZ_JEVW01000010.1	WP_079281008	PF00665	rve	Integrase
WP_031380727	NZ_CBXD010000044.1	WP_000364662	PF01527	HTH_Tnp_1	Transposase
WP_031380727	NZ_CBXD010000044.1	WP_001094416	PF03050	DDE_Tnp_IS66	Transposase
WP_034655968	NZ_CP009921.1	WP_115648269	PF00665	rve	Integrase
WP_034655968	NZ_CP009921.1	WP_136461703	PF01610	DDE_Tnp_ISL3	Transposase
WP_034655968	NZ_CP009921.1	WP_034650889	PF01610	DDE_Tnp_ISL3	Transposase
WP_034655968	NZ_CP009921.1	WP_115648253	PF00665	rve	Integrase
WP_034655968	NZ_CP009921.1	WP_034655892	PF00665	rve	Integrase
WP_034655968	NZ_CP009921.1	WP_034656042	PF01548	DEDD_Tnp_IS110	Transposase
WP_034655968	NZ_CP009921.1	WP_041907505	PF00589	Phage_integrase	Integrase
WP_034655968	NZ_CP009921.1	WP_034652920	PF00589	Phage_integrase	Integrase
WP_034655968	NZ_CP009921.1	WP_034652922	PF00589	Phage_integrase	Integrase
WP_034655968	NZ_CP009921.1	WP_034655641	PF12784	PDDEXK_2	Transposase
WP_034655968	NZ_CP009921.1	WP_080743202	PF12784	PDDEXK_2	Transposase
WP_034655968	NZ_CP009921.1	WP_052490712	PF01610	DDE_Tnp_ISL3	Transposase
WP_034655968	NZ_CP009921.1	WP_034655773	PF00589	Phage_integrase	Integrase
WP_034655968	NZ_CP009921.1	WP_082181085	PF00665	rve	Integrase
AJS09897	KP763470.1	AJS09908	PF01051	Rep_3	Replicase
AJS09897	KP763470.1	AJS09932	PF00589	Phage_integrase	Integrase
AKF96261	CP011076.1	AKF95793	PF00589	Phage_integrase	Integrase
AKF96261	CP011076.1	AKF95818	PF02334	RTP	Replicase
AKF96261	CP011076.1	AKF95868	PF01526	DDE_Tnp_Tn3	Transposase
AKF96261	CP011076.1	AKF95910	PF00589	Phage_integrase	Integrase
AKG47549	KP942676.1	AKG47534	PF01051	Rep_3	Replicase
AKL03892	CP011594.1	AKL03883	PF01051	Rep_3	Replicase
KMV08986	LFYX01000002.1	KMV08909	PF01526	DDE_Tnp_Tn3	Transposase
KMV08986	LFYX01000002.1	KMV08922	PF01526	DDE_Tnp_Tn3	Transposase
KMV08986	LFYX01000002.1	KMV08946	PF00665	rve	Integrase
KMV08986	LFYX01000002.1	KMV08951	PF13586	DDE_Tnp_1_2	Transposase
KMV08986	LFYX01000002.1	KMV08954	PF01609	DDE_Tnp_1	Transposase
KMV08986	LFYX01000002.1	KMV08957	PF00665	rve	Integrase
KMV08986	LFYX01000002.1	KMV08959	PF13737	DDE_Tnp_1_5	Transposase
KMV08986	LFYX01000002.1	KMV08961	PF01609	DDE_Tnp_1	Transposase
KMV08986	LFYX01000002.1	KMV08983	PF04986	Y2_Tnp	Transposase
KMV08986	LFYX01000002.1	KMV08988	PF04986	Y2_Tnp	Transposase
KMV08986	LFYX01000002.1	KMV09001	PF00589	Phage_integrase	Integrase
KMV08986	LFYX01000002.1	KMV09005	PF04986	Y2_Tnp	Transposase
KMV08986	LFYX01000002.1	KMV09010	PF04986	Y2_Tnp	Transposase
KMV08986	LFYX01000002.1	KMV09011	PF13737	DDE_Tnp_1_5	Transposase
KMV08986	LFYX01000002.1	KMV09012	PF01609	DDE_Tnp_1	Transposase
KMV08986	LFYX01000002.1	KMV09015	PF01609	DDE_Tnp_1	Transposase
KMV08986	LFYX01000002.1	KMV09019	PF01051	Rep_3	Replicase
KMV08986	LFYX01000002.1	KMV09024	PF00589	Phage_integrase	Integrase
ANE05561	CP015623.1	ANE05444	PF00589	Phage_integrase	Integrase
ANE05561	CP015623.1	ANE05534	PF12642	TpcC	Transposase
ANE05561	CP015623.1	ANE05564	PF04986	Y2_Tnp	Transposase
ANE05561	CP015623.1	ANE05568	PF01526	DDE_Tnp_Tn3	Transposase
ANE05561	CP015623.1	ANE05571	PF00665	rve	Integrase
AOG02835	CP016463.1	AOG02898	PF07282	OrfB_Zn_ribbon	Transposase
AOG02835	CP016463.1	AOG03425	PF10134	RPA	Replicase
AOG02835	CP016463.1	AOG02880	PF01051	Rep_3	Replicase
AOG02835	CP016463.1	AOG02954	PF00589	Phage_integrase	Integrase
NP_569589	NC_032102.1	YP_009328682	PF01051	Rep_3	Replicase
AQW32254	CP019912.1	AQW31623	PF00872	Transposase_mut	Transposase
AQW32254	CP019912.1	AQW32742	PF13683	rve_3	Integrase
AQW32254	CP019912.1	AQW31624	PF00872	Transposase_mut	Transposase
AQW32254	CP019912.1	AQW31653	PF05598	DUF772	Transposase
AQW32254	CP019912.1	AQW31713	PF00665	rve	Integrase
AQW32254	CP019912.1	AQW32749	PF01527	HTH_Tnp_1	Transposase
AQW32254	CP019912.1	AQW31714	PF00872	Transposase_mut	Transposase
AQW32254	CP019912.1	AQW31729	PF00665	rve	Integrase
AQW32254	CP019912.1	AQW32756	PF01527	HTH_Tnp_1	Transposase
AQW32254	CP019912.1	AQW31730	PF00872	Transposase_mut	Transposase
AQW32254	CP019912.1	AQW31732	PF00872	Transposase_mut	Transposase
AQW32254	CP019912.1	AQW31754	PF00872	Transposase_mut	Transposase
AQW32254	CP019912.1	AQW31755	PF00872	Transposase_mut	Transposase
AQW32254	CP019912.1	AQW31766	PF00872	Transposase_mut	Transposase
AQW32254	CP019912.1	AQW31793	PF00872	Transposase_mut	Transposase
AQW32254	CP019912.1	AQW31836	PF00872	Transposase_mut	Transposase
AQW32254	CP019912.1	AQW31961	PF01527	HTH_Tnp_1	Transposase
AQW32254	CP019912.1	AQW32776	PF13683	rve_3	Integrase
AQW32254	CP019912.1	AQW31977	PF05598	DUF772	Transposase
AQW32254	CP019912.1	AQW31981	PF00872	Transposase_mut	Transposase
AQW32254	CP019912.1	AQW32780	PF01527	HTH_Tnp_1	Transposase
AQW32254	CP019912.1	AQW31982	PF00665	rve	Integrase
AQW32254	CP019912.1	AQW32781	PF13683	rve_3	Integrase
AQW32254	CP019912.1	AQW31983	PF01527	HTH_Tnp_1	Transposase
AQW32254	CP019912.1	AQW31985	PF01527	HTH_Tnp_1	Transposase
AQW32254	CP019912.1	AQW32031	PF13340	DUF4096	Transposase
AQW32254	CP019912.1	AQW32054	PF01527	HTH_Tnp_1	Transposase
AQW32254	CP019912.1	AQW32791	PF13683	rve_3	Integrase
AQW32254	CP019912.1	AQW32055	PF01527	HTH_Tnp_1	Transposase
AQW32254	CP019912.1	AQW32792	PF13683	rve_3	Integrase
AQW32254	CP019912.1	AQW32064	PF00872	Transposase_mut	Transposase
AQW32254	CP019912.1	AQW32124	PF01527	HTH_Tnp_1	Transposase
AQW32254	CP019912.1	AQW32798	PF13683	rve_3	Integrase
AQW32254	CP019912.1	AQW32300	PF01527	HTH_Tnp_1	Transposase
AQW32254	CP019912.1	AQW32813	PF13683	rve_3	Integrase
AQW32254	CP019912.1	AQW32301	PF00665	rve	Integrase
AQW32254	CP019912.1	AQW32814	PF01527	HTH_Tnp_1	Transposase
AQW32254	CP019912.1	AQW32371	PF00665	rve	Integrase
AQW32254	CP019912.1	AQW32822	PF01527	HTH_Tnp_1	Transposase
AQW32254	CP019912.1	AQW32828	PF01527	HTH_Tnp_1	Transposase
AQW32254	CP019912.1	AQW32441	PF00872	Transposase_mut	Transposase
AQW32254	CP019912.1	AQW32442	PF05598	DUF772	Transposase
AQW32254	CP019912.1	AQW32445	PF05598	DUF772	Transposase
AQW32254	CP019912.1	AQW32492	PF00872	Transposase_mut	Transposase
AQW32254	CP019912.1	AQW32534	PF01527	HTH_Tnp_1	Transposase
AQW32254	CP019912.1	AQW32844	PF13683	rve_3	Integrase
AQW32254	CP019912.1	AQW32555	PF00872	Transposase_mut	Transposase
AQW32254	CP019912.1	AQW32846	PF01527	HTH_Tnp_1	Transposase
AQW32254	CP019912.1	AQW32578	PF00665	rve	Integrase
AQW32254	CP019912.1	AQW32847	PF13340	DUF4096	Transposase
AQW32254	CP019912.1	AQW32674	PF05598	DUF772	Transposase
AQW32254	CP019912.1	AQW32730	PF00589	Phage_integrase	Integrase
WP_079239577	NZ_CP018784.1	WP_079237219	PF00589	Phage_integrase	Integrase
WP_079239577	NZ_CP018784.1	WP_158521846	PF00589	Phage_integrase	Integrase
ARR10285	CP020079.1	ARR10122	PF04986	Y2_Tnp	Transposase
ARR10285	CP020079.1	ARR10123	PF00589	Phage_integrase	Integrase
ARR10285	CP020079.1	ARR10180	PF01051	Rep_3	Replicase
ARR10285	CP020079.1	ARR10269	PF01526	DDE_Tnp_Tn3	Transposase
ARR10285	CP020079.1	ARR10278	PF14319	Zn_Tnp_IS91	Transposase
ARR10285	CP020079.1	ARR10283	PF04986	Y2_Tnp	Transposase
ARR10285	CP020079.1	ARR10288	PF04986	Y2_Tnp	Transposase
ARR10285	CP020079.1	ARR10291	PF01526	DDE_Tnp_Tn3	Transposase
ARR10285	CP020079.1	ARR10323	PF00665	rve	Integrase
ASM75120	CP022418.1	ASM75063	PF13701	DDE_Tnp_1_4	Transposase
ASM75120	CP022418.1	ASM75077	PF02371	Transposase_20	Transposase
ASM75120	CP022418.1	ASM75079	PF02371	Transposase_20	Transposase
ASM75120	CP022418.1	ASM75109	PF05598	DUF772	Transposase
ASM75120	CP022418.1	ASM75111	PF02371	Transposase_20	Transposase
ASM75120	CP022418.1	ASM75123	PF02371	Transposase_20	Transposase
ASM75120	CP022418.1	ASM75212	PF00589	Phage_integrase	Integrase
ASM75120	CP022418.1	ASM75218	PF03428	RP-C	Replicase
ASM75120	CP022418.1	ASM75230	PF00589	Phage_integrase	Integrase
ASM75120	CP022418.1	ASM75234	PF02371	Transposase_20	Transposase
WP_037433877	NZ_CP023073.1	WP_037433992	PF11800	RP-C_C	Replicase
WP_037433877	NZ_CP023073.1	WP_037434023	PF03428	RP-C	Replicase
WP_085429203	NZ_CP026661.1	WP_000594611	PF01051	Rep_3	Replicase
WP_085429203	NZ_CP026661.1	WP_001118621	PF13737	DDE_Tnp_1_5	Transposase
WP_085429203	NZ_CP026661.1	WP_001804700	PF05472	Ter	Replicase
WP_085429203	NZ_CP026661.1	WP_000795949	PF00589	Phage_integrase	Integrase
WP_085429203	NZ_CP026661.1	WP_000608644	PF13701	DDE_Tnp_1_4	Transposase
WP_085429203	NZ_CP026661.1	WP_000427623	PF02371	Transposase_20	Transposase
WP_085429203	NZ_CP026661.1	WP_003100881	PF01526	DDE_Tnp_Tn3	Transposase
WP_085429203	NZ_CP026661.1	WP_032428971	PF00589	Phage_integrase	Integrase
WP_085429203	NZ_CP026661.1	WP_032428972	PF01526	DDE_Tnp_Tn3	Transposase
WP_085429203	NZ_CP026661.1	WP_000019450	PF01609	DDE_Tnp_1	Transposase
WP_085429203	NZ_CP026661.1	WP_001118645	PF13737	DDE_Tnp_1_5	Transposase
WP_085429203	NZ_CP026661.1	WP_004574636	PF01610	DDE_Tnp_ISL3	Transposase
WP_085429203	NZ_CP026661.1	WP_063613788	PF13737	DDE_Tnp_1_5	Transposase
WP_085429203	NZ_CP026661.1	WP_100185530	PF01609	DDE_Tnp_1	Transposase
WP_085429203	NZ_CP026661.1	WP_001257292	PF06122	TraH	Transposase
WP_085429203	NZ_CP026661.1	WP_094461488	PF00665	rve	Integrase
WP_085429203	NZ_CP026661.1	WP_000935451	PF00665	rve	Integrase
WP_085429203	NZ_CP026661.1	WP_001324342	PF00665	rve	Integrase
WP_085429203	NZ_CP026661.1	WP_106380110	PF00589	Phage_integrase	Integrase
WP_085429203	NZ_CP026661.1	WP_000093022	PF04986	Y2_Tnp	Transposase
WP_085429203	NZ_CP026661.1	WP_000845054	PF00589	Phage_integrase	Integrase
WP_085429203	NZ_CP026661.1	WP_001138064	PF01526	DDE_Tnp_Tn3	Transposase
WP_085429203	NZ_CP026661.1	WP_031275323	PF01051	Rep_3	Replicase
AVP12223	CP020355.1	AVP12195	PF01526	DDE_Tnp_Tn3	Transposase
AVP12223	CP020355.1	AVP12196	PF01526	DDE_Tnp_Tn3	Transposase
AVP12223	CP020355.1	AVP12197	PF09299	Mu-transpos_C	Transposase
AVP12223	CP020355.1	AVP12212	PF01051	Rep_3	Replicase
AVP12223	CP020355.1	AVP12218	PF06970	RepA_N	Replicase
AXH60102	CP031226.1	AXH59444	PF01051	Rep_3	Replicase
AXH60102	CP031226.1	AXH59859	PF07282	OrfB_Zn_ribbon	Transposase
AXH60102	CP031226.1	AXH60028	PF07282	OrfB_Zn_ribbon	Transposase
WP_004729503	NZ_CP029396.2	WP_000743272	PF13737	DDE_Tnp_1_5	Transposase
WP_004729503	NZ_CP029396.2	WP_089024811	PF01609	DDE_Tnp_1	Transposase
WP_004729503	NZ_CP029396.2	WP_087548153	PF00665	rve	Integrase
WP_004729503	NZ_CP029396.2	WP_085940656	PF00665	rve	Integrase
WP_004729503	NZ_CP029396.2	WP_001993940	PF00665	rve	Integrase
WP_004729503	NZ_CP029396.2	WP_005262957	PF01609	DDE_Tnp_1	Transposase
WP_004729503	NZ_CP029396.2	WP_085944217	PF00665	rve	Integrase
WP_004729503	NZ_CP029396.2	WP_001120888	PF04986	Y2_Tnp	Transposase
WP_004729503	NZ_CP029396.2	WP_005005861	PF03400	DDE_Tnp_IS1	Transposase
WP_004729503	NZ_CP029396.2	WP_089024817	PF00665	rve	Integrase
WP_004729503	NZ_CP029396.2	WP_000182043	PF00872	Transposase_mut	Transposase
WP_004729503	NZ_CP029396.2	WP_020753573	PF01610	DDE_Tnp_ISL3	Transposase
WP_004729503	NZ_CP029396.2	WP_085946334	PF00665	rve	Integrase
WP_004729503	NZ_CP029396.2	WP_047472181	PF13737	DDE_Tnp_1_5	Transposase
WP_004729503	NZ_CP029396.2	WP_043041553	PF00589	Phage_integrase	Integrase
WP_004729503	NZ_CP029396.2	WP_089024808	PF00665	rve	Integrase
AXK43718	CP031358.1	AXK44045	PF04796	RepA_C	Replicase
