## Supplementary Table 3 for "Recurrent mobilization of ancestral and novel variants of the chromosomal di-hydrofolate reductase gene drives the emergence of clinical resistance to trimethoprim"

### Sheet: SupplementaryTable2
Table S3 - List of oligonucleotides used in this work.
Primer Name	Sequence (5' - 3')
dfrA1NdeF	CAGTCATATGAAATTAAGCCTGATG
dfrA1BamR	AGGGATCCTTACCCTTTCTGCCAGATC
EcoliHIFIF	TTCACACAGGAAACAGTACAATGATCAGTCTGATTGCGGC
EcoliHIFIR	TCGACCCGGGGAATTCCGGGTTACCGCCGCTCCAGAATC
dfrPhageHIFIF	TTCACACAGGAAACAGTACAATGAAGATGATTGCCGCG
dfrPhageHIFIR	TCGACCCGGGGAATTCCGGGTTAGGAACGGCGATAAAC
RsolNdeF	CAGTCATATGACGCTCCTGACCCTG
RsolBamR	AGGGATCCTCATTGCTCGTCCGACGGC
AQW32254NdeF	CAGTCATATGACGTTGCTGACCCTG
AQW32254BamR	AGGGATCCTTACTGTTCATCGCTAGGC
FtaffHIFIF	TTCACACAGGAAACAGTACAATGAAAATTGCACTTATTGTG
FtaffHIFIR	TCGACCCGGGGAATTCCGGGTTATTTTTTTACATATTTCATTACCTGAAAG
CFrifHIFIF	TTCACACAGGAAACAGTACAATGAAAGTGTCCCTGATC
CFrifHIFIR	TCGACCCGGGGAATTCCGGGTTACACATCCATGCGTTTG
ApacNdeF	CAGTCATATGCAGCTGGCGCTTATT
ApacBamR	AGGGATCCTTACGCTTGTCGCGCACGT
AborkHIFIF	TTCACACAGGAAACAGTACAATGTTCATGTCGATTCGTC
AborkHIFIR	TCGACCCGGGGAATTCCGGGTTACTTGCGTTCATACAC
dfrA38NdeF	CAGTCATATGGAAATTGTGATGATC
dfrA38BamR	AGGGATCCTTAAATGCGCTGATAGGAAT
FbralHIFIF	TTCACACAGGAAACAGTACAATGATCATTATGATTGCTGC
FbralHIFIR	TCGACCCGGGGAATTCCGGGTTAGACTTTGACAAACGTC
FfaeHIFIF	TTCACACAGGAAACAGTACAATGATTATCATGATTGCCG
FfaeHIFIR	TCGACCCGGGGAATTCCGGGTTATTTTTTATAGTAGGTCTGGTAC
dfrA39NdeF	CAGTCATATGTTCCTGTCCGTGGGCA
dfrA39BamR	AGGGATCCTTATTTGCGATAGGTGGCGA
dfrA40NdeF	CAGTCATATGGCGTTCCAGGACCTT
dfrA40BamR	AGGGATCCTTATTTGCGGTACGTCGCAA
dfrA41NdeF	CAGTCATATGACCTTTCAGAGTTTTG
dfrA41BamR	AGGGATCCTTATTTGCGATAGGTTGCGA
AschNdeF	CAGTCATATGGCTTTTCAGGATCTGGA
AschBamR	AGGGATCCTTATTTGCGATAGGTAGCGA
BmobHIFIF	TTCACACAGGAAACAGTACAATGATCGTTTCGTTTATGG
BmobHIFIR	TCGACCCGGGGAATTCCGGGTTACTGTTTCTCATATACGTG
