## Supplementary Table 4 for "Recurrent mobilization of ancestral and novel variants of the chromosomal di-hydrofolate reductase gene drives the emergence of clinical resistance to trimethoprim"

### Sheet: Hoja1
Table S4 - HMMER mapping between the product of dfr genes and PFAM models corresponding to DfrA and DfrB.
Dfr Name	PFAM descriptor	PFAM accession	E-value
dfrA9	DHFR_1	PF00186.19	2.8E-40
dfrA7	DHFR_1	PF00186.19	3.2E-36
dfrA12	DHFR_1	PF00186.19	4.7E-48
dfrA10	DHFR_1	PF00186.19	5.9E-24
dfrA3	DHFR_1	PF00186.19	1.9E-60
dfrA8	DHFR_1	PF00186.19	9.2E-37
dfrA1	DHFR_1	PF00186.19	2.8E-38
dfrA14	DHFR_1	PF00186.19	1.4E-39
dfrA13	DHFR_1	PF00186.19	5.1E-44
dfrA5	DHFR_1	PF00186.19	3.5E-39
dfrA15	DHFR_1	PF00186.19	1.3E-38
dfrA6	DHFR_1	PF00186.19	7.4E-40
dfrA16	DHFR_1	PF00186.19	2.4E-35
dfrA16b	DHFR_1	PF00186.19	2e-37
dfrA17	DHFR_1	PF00186.19	4.8E-37
dfrA15b	DHFR_1	PF00186.19	2.3E-38
dfrA18	DHFR_1	PF00186.19	5e-27
dfrA3b	DHFR_1	PF00186.19	6.3E-24
dfrA21	DHFR_1	PF00186.19	5e-48
dfrA22	DHFR_1	PF00186.19	9.4E-50
dfrA20	DHFR_1	PF00186.19	1.7E-48
dfrA23	DHFR_1	PF00186.19	8.6E-25
dfrA31	DHFR_1	PF00186.19	1.5E-40
dfrA24	DHFR_1	PF00186.19	1.2E-35
dfrA25	DHFR_1	PF00186.19	4.1E-38
dfrA19	DHFR_1	PF00186.19	5e-27
dfrA26	DHFR_1	PF00186.19	1.5E-58
dfrA27	DHFR_1	PF00186.19	1.2E-38
dfrA33	DHFR_1	PF00186.19	2.1E-49
dfrA28	DHFR_1	PF00186.19	4.1E-34
dfrA32	DHFR_1	PF00186.19	5.3E-36
dfrA30	DHFR_1	PF00186.19	2.6E-38
dfrA34	DHFR_1	PF00186.19	2.6E-16
dfrA35	DHFR_1	PF00186.19	2.1E-49
dfrA29	DHFR_1	PF00186.19	5.3E-38
dfrS1	DHFR_1	PF00186.19	6.7E-55
dfrD	DHFR_1	PF00186.19	8.5E-59
dfrF	DHFR_1	PF00186.19	2.4E-44
dfrG	DHFR_1	PF00186.19	3.1E-59
dfrK	DHFR_1	PF00186.19	1.1E-58
dfrE	DHFR_1	PF00186.19	3.8E-57
dfrB1	DHFR_2	PF06442.11	2.5E-53
dfrB2	DHFR_2	PF06442.11	5.1E-52
dfrB3	DHFR_2	PF06442.11	1.2E-49
dfrB4	DHFR_2	PF06442.11	1.6E-52
dfrB5	DHFR_2	PF06442.11	1.3E-51
dfrB6	DHFR_2	PF06442.11	7.5E-50
dfrB7	DHFR_2	PF06442.11	4.4E-51
