## Supplementary Table 5 for "Recurrent mobilization of ancestral and novel variants of the chromosomal di-hydrofolate reductase gene drives the emergence of clinical resistance to trimethoprim"

### Sheet: SupplementaryTable3
Table S5 - List of accession numbers for chromosomal and mobile sequences containing DfrA/FolA-encoding genes used in this work. The species (chromosomal) or dfrA index (mobile), the nucleotide and protein accession numbers are provided.
Dfr/folA Type	Leaf Name	Nucleotide Id	Protein Id
Chromosomal Source	Acinetobacter baumannii	CP000521.1	WP_000312548.1
Chromosomal Source	Acinetobacter schindleri	NZ_CP015615.1	WP_076753027.1
Chromosomal Source	Alcanivorax borkumensis	CAL17791	AM286690.1
Chromosomal Source	Alcanivorax pacificus	NZ_CP004387.1	WP_008736147.1
Chromosomal Source	Bacillus anthracis	NC_003997.3	NP_844628.1
Chromosomal Source	Bacillus mobilis	NZ_CP031443.1	WP_000085843.1
Chromosomal Source	Candidatus Fluviicola riflensis	ASS49886	CP022585.1
Chromosomal Source	Enterococcus faecalis	NC_004668.1	NP_815294.1
Chromosomal Source	Flavobacterium branchiophilum	NC_016001.1	WP_014083133.1
Chromosomal Source	Flavobacterium faecale	WP_108740183	NZ_CP020918.1
Chromosomal Source	Fluviicola taffensis	NC_015321.1	WP_013685591.1
Chromosomal Source	Staphylococcus epidermidis	NC_004461.1	NP_764674.1
Chromosomic FolA	Aeromonas hydrophila	NC_008570.1	YP_857866.1
Chromosomic FolA	Alteromonas macleodii	NC_018632.1	WP_041693359.1
Chromosomic FolA	Amycolatopsis mediterranei	NC_014318.1	YP_003766287.1
Chromosomic FolA	Arcanobacterium haemolyticum	NC_014218.1	WP_013169660.1
Chromosomic FolA	Azoarcus olearius	NZ_CP016210.1	WP_065341165.1
Chromosomic FolA	Bacteroides fragilis	NC_006347.1	YP_101011.1
Chromosomic FolA	Beijerinckia indica	NC_010581.1	WP_041778629.1
Chromosomic FolA	Bifidobacterium longum	NC_004307.2	NP_696817.1
Chromosomic FolA	Bordetella pertussis	NC_002929.2	NP_881720.1
Chromosomic FolA	Brachybacterium faecium	NC_013172.1	YP_003156289.1
Chromosomic FolA	Bradyrhizobium diazoefficiens	NC_004463.1	NP_773150.1
Chromosomic FolA	Brucella melitensis	NC_003317.1	WP_002964507.1
Chromosomic FolA	Burkholderia mallei	NC_006348.1	YP_102202.1
Chromosomic FolA	Candidatus Phaeomarinobacter ectocarpi	NZ_HG966617.1	WP_043949547.1
Chromosomic FolA	Caulobacter vibrioides	NC_002696.2	NP_420929.1
Chromosomic FolA	Cellvibrio japonicus	NC_010995.1	WP_012486149.1
Chromosomic FolA	Chromobacterium violaceum	NC_005085.1	WP_011134583.1
Chromosomic FolA	Clostridium acetobutylicum	NC_003030.1	NP_349605.1
Chromosomic FolA	Colwellia psychrerythraea	NC_003910.7	WP_011045234.1
Chromosomic FolA	Coraliomargarita akajimensis	NC_014008.1	WP_013043070.1
Chromosomic FolA	Coxiella burnetii	NC_002971.4	NP_820968.1
Chromosomic FolA	Dechloromonas aromatica	NC_007298.1	WP_011286345.1
Chromosomic FolA	Deinococcus radiodurans	NC_001263.1	NP_296351.1
Chromosomic FolA	Dichelobacter nodosus	NC_009446.1	WP_012031113.1
Chromosomic FolA	Endozoicomonas montiporae	NZ_CP013251.1	WP_034877942.1
Chromosomic FolA	Erythrobacter litoralis	NC_007722.1	WP_011415628.1
Chromosomic FolA	Escherichia coli	NC_000913.3	NP_414590.1
Chromosomic FolA	Ferrimonas balearica	NC_014541.1	WP_013346871.1
Chromosomic FolA	Francisella tularensis	NC_006570.2	YP_169361.1
Chromosomic FolA	Frischella perrara	NZ_CP009056.1	WP_039105816.1
Chromosomic FolA	Gallionella capsiferriformans	NC_014394.1	WP_013292405.1
Chromosomic FolA	Geodermatophilus obscurus	NC_013757.1	WP_012949938.1
Chromosomic FolA	Granulosicoccus antarcticus	NZ_CP018632.1	WP_088917531.1
Chromosomic FolA	Gynuella sunshinyii	NZ_CP007142.1	WP_044619388.1
Chromosomic FolA	Haemophilus influenzae	NC_000907.1	NP_439060.1
Chromosomic FolA	Hahella chejuensis	NC_007645.1	WP_011399565.1
Chromosomic FolA	Halioglobus pacificus	NZ_CP019046.1	WP_075999915.1
Chromosomic FolA	Haloarcula_taiwanensis	NZ_CP019155.1	WP_101351783.1
Chromosomic FolA	Halobacteriovorax marinus	NC_016620.1	WP_075053435.1
Chromosomic FolA	Halohasta_litchfieldiae	NZ_CP024845.1	WP_089673007.1
Chromosomic FolA	Halomonas campaniensis	NZ_CP007757.1	WP_038486008.1
Chromosomic FolA	Haloprofundus_MHR1	NZ_CP039833.1	WP_137047666.1
Chromosomic FolA	Halothiobacillus neapolitanus	NC_013422.1	WP_012824513.1
Chromosomic FolA	Herbaspirillum seropedicae	NC_014323.1	WP_013235394.1
Chromosomic FolA	Hydrogenovibrio crunogenus	NC_007520.2	WP_011369994.1
Chromosomic FolA	Hyphomicrobium denitrificans	NC_014313.1	WP_013214314.1
Chromosomic FolA	Hyphomonas neptunium	NC_008358.1	WP_011645493.1
Chromosomic FolA	Idiomarina loihiensis	NC_006512.1	WP_011233739.1
Chromosomic FolA	Kangiella koreensis	NC_013166.1	WP_015781429.1
Chromosomic FolA	Kineococcus radiotolerans	NC_009664.2	WP_012085796.1
Chromosomic FolA	Lactococcus lactis	NC_002662.1	NP_267306.1
Chromosomic FolA	Legionella pneumophila	NC_002942.5	YP_094354.1
Chromosomic FolA	Marinomonas mediterranea	NC_015276.1	WP_013659900.1
Chromosomic FolA	Martelella endophytica	NZ_CP010803.1	WP_045685301.1
Chromosomic FolA	Mesorhizobium ciceri	NC_014923.1	YP_004142396.1
Chromosomic FolA	Methylobacterium radiotolerans	NC_010505.1	WP_012321445.1
Chromosomic FolA	Methylococcus capsulatus	NC_002977.6	WP_010961935.1
Chromosomic FolA	Methylocystis bryophila	NZ_CP019948.1	WP_085771514.1
Chromosomic FolA	Methylotenera mobilis	NC_012968.1	WP_015832469.1
Chromosomic FolA	Microbulbifer thermotolerans	NZ_CP014864.1	WP_067155920.1
Chromosomic FolA	Moritella viscosa	NZ_FPLD01000060.1	WP_045111801.1
Chromosomic FolA	Mycolicibacterium smegmatis	NC_008596.1	YP_887008.1
Chromosomic FolA	Natronococcus_occultus	NC_019974.1	WP_015320806.1
Chromosomic FolA	Neisseria meningitidis	NC_003112.2	NP_273358.1
Chromosomic FolA	Nitrosococcus oceani	NC_007484.1	WP_002813735.1
Chromosomic FolA	Nitrosomonas europaea	NC_004757.1	WP_011111193.1
Chromosomic FolA	Oleiphilus messinensis	NZ_CP021425.1	WP_087462974.1
Chromosomic FolA	Parvibaculum lavamentivorans	NC_009719.1	WP_012111369.1
Chromosomic FolA	Parvularcula bermudensis	NC_014414.1	WP_013300667.1
Chromosomic FolA	Phycisphaera mikurensis	NC_017080.1	WP_014436799.1
Chromosomic FolA	Propionibacterium acnes	NC_006085.1	WP_002522165.1
Chromosomic FolA	Pseudoalteromonas atlantica	NC_008228.1	WP_011576454.1
Chromosomic FolA	Pseudomonas aeruginosa	NC_002516.2	NP_249041.1
Chromosomic FolA	Psychromonas ingrahamii	NC_008709.1	WP_041766947.1
Chromosomic FolA	Rhodanobacter denitrificans	NC_020541.1	WP_015447031.1
Chromosomic FolA	Rhodobacter sphaeroides	NC_007493.2	YP_353465.1
Chromosomic FolA	Rhodoferax ferrireducens	NC_007908.1	WP_011465262.1
Chromosomic FolA	Rhodopirellula baltica	NC_005027.1	NP_870608.1
Chromosomic FolA	Salarchaeum_JOR1	NZ_CP042241.1	WP_145844634.1
Chromosomic FolA	Shewanella oneidensis	NC_004347.2	NP_719188.1
Chromosomic FolA	Sinorhizobium meliloti	NC_003047.1	NP_386231.1
Chromosomic FolA	Sphingomonas wittichii	NC_009511.1	WP_012049970.1
Chromosomic FolA	Steroidobacter denitrificans	NZ_CP011971.1	WP_066919624.1
Chromosomic FolA	Streptococcus pyogenes	NC_002737.2	NP_269082.1
Chromosomic FolA	Streptosporangium roseum	NC_013595.1	WP_012891468.1
Chromosomic FolA	Sulfuritalea hydrogenivorans	NZ_AP012547.1	WP_041100601.1
Chromosomic FolA	Thermotoga maritima	NC_000853.1	NP_229441.1
Chromosomic FolA	Thioalkalivibrio sulfidiphilus	NC_011901.1	WP_012639297.1
Chromosomic FolA	Thiobacillus denitrificans	NC_007404.1	WP_011312551.1
Chromosomic FolA	Thioploca ingrica	NZ_AP014633.1	WP_045477508.1
Chromosomic FolA	Veillonella parvula	NC_013520.1	WP_008715045.1
Chromosomic FolA	Verrucomicrobium spinosum	NZ_ABIZ01000001.1	WP_009963867.1
Chromosomic FolA	Vibrio cholerae	NC_002505.1	NP_230094.1
Chromosomic FolA	Xanthomonas campestris	NC_003902.1	NP_636179.1
Chromosomic FolA	Yersinia pestis	NC_003143.1	YP_002345559.1
Identified Dfr ortholog	ABO40886	CP000602.1	ABO40886
Identified Dfr ortholog	ACL41896	CP001342.1	ACL41896
Identified Dfr ortholog	AEW92033	CP003223.1	AEW92033
Identified Dfr ortholog	AFQ30359	CP003765.1	AFQ30359
Identified Dfr ortholog	AFS59762	CP003298.1	AFS59762
Identified Dfr ortholog	AFX82595	JX847602.1	AFX82595
Identified Dfr ortholog	AHE40531	KF648874.1	AHE40531
Identified Dfr ortholog	AJS09897	KP763470.1	AJS09897
Identified Dfr ortholog	AKF96261	CP011076.1	AKF96261
Identified Dfr ortholog	AKG47549	KP942676.1	AKG47549
Identified Dfr ortholog	AKL03892	CP011594.1	AKL03892
Identified Dfr ortholog	ANE05561	CP015623.1	ANE05561
Identified Dfr ortholog	AOG02835	CP016463.1	AOG02835
Identified Dfr ortholog	AQW32254	CP019912.1	AQW32254
Identified Dfr ortholog	ARR10285	CP020079.1	ARR10285
Identified Dfr ortholog	ASF80997	KY887596.1	ASF80997
Identified Dfr ortholog	ASM75120	CP022418.1	ASM75120
Identified Dfr ortholog	AVP12223	CP020355.1	AVP12223
Identified Dfr ortholog	AXH60102	CP031226.1	AXH60102
Identified Dfr ortholog	AXK43718	CP031358.1	AXK43718
Identified Dfr ortholog	DfrA38	LFYX01000002.1	KMV08986
Identified Dfr ortholog	DfrA39	NZ_CP021785.1	WP_031380727
Identified Dfr ortholog	DfrA40	NZ_JEVW01000010.1	WP_034702334
Identified Dfr ortholog	DfrA41	NZ_CP029396.2	WP_004729503
Identified Dfr ortholog	dfrK	FM207105.1	CAR62505.1
Identified Dfr ortholog	NP_569589	NC_003385.1	NP_569589
Identified Dfr ortholog	WP_034655968	NZ_CP009921.1	WP_034655968
Identified Dfr ortholog	WP_037433877	NZ_CP023073.1	WP_037433877
Identified Dfr ortholog	WP_079239577	NZ_CP018784.1	WP_079239577
Identified Dfr ortholog	WP_085429203	CP026661.1	WP_085429203
Reported Dfr	dfrA1	X00926.1	CAA25445.1
Reported Dfr	dfrA10	L06418.4	AAA92749.1
Reported Dfr	dfrA12	Z21672.1	CAA79767.1
Reported Dfr	dfrA13	Z50802.3	CAA90683.1
Reported Dfr	dfrA14	Z50804.1	CAA90687.1
Reported Dfr	dfrA15	Z83311.1	CAB05887.1
Reported Dfr	dfrA15b	AF156486.1	AAF27725.1
Reported Dfr	dfrA16	AF077008.1	AAC32186.1
Reported Dfr	dfrA16b	AJ131405.1	CAA10366.1
Reported Dfr	dfrA17	AF169041.1	AAD50825.1
Reported Dfr	dfrA18	AJ310778.1	CAC81324.1
Reported Dfr	dfrA19	AM234698.1	CAJ84014.1
Reported Dfr	dfrA20	AJ605332.1	CAE53424.1
Reported Dfr	dfrA21	AY552589.1	AAS66087.1
Reported Dfr	dfrA22	AJ628423.2	CAF31623.1
Reported Dfr	dfrA23	AJ746361.2	CAG34233.2
Reported Dfr	dfrA24	AJ972619.1	CAI99385.1
Reported Dfr	dfrA25	DQ267940.1	ABB71176.1
Reported Dfr	dfrA26	AM403715.1	CAL48457.1
Reported Dfr	dfrA27	NG_047723.1	WP_001749985.1
Reported Dfr	dfrA28	FN263373.1	CAX63171.1
Reported Dfr	dfrA29	KX118301.1	ANN23980.1
Reported Dfr	dfrA3	J03306.1	AAA25550.1
Reported Dfr	dfrA30	AM997279.2	CAQ53849.2
Reported Dfr	dfrA31	AB200915.1	BAD88719.1
Reported Dfr	dfrA32	GU067642.1	ACZ52983.1
Reported Dfr	dfrA33	FM957884.1	CAX16467.1
Reported Dfr	dfrA34	NG_062229.1	WP_058652112
Reported Dfr	dfrA35	KY887596.1	ASF80997.1
Reported Dfr	dfrA3b	AY162283.2	AAN85115.1
Reported Dfr	dfrA5	X12868.1	CAA31356.1
Reported Dfr	dfrA6	Z86002.1	CAB06660.1
Reported Dfr	dfrA7	X58425.1	CAA41326.1
Reported Dfr	dfrA8	U09273.1	AAA79232.1
Reported Dfr	dfrA9	X57730.1	CAA40897.1
Reported Dfr	dfrD	Z50141.1	CAA90487.1
Reported Dfr	dfrE	NG_055770.1	WP_010710386.1
Reported Dfr	dfrF	AF028812.1	AAD01868.1
Reported Dfr	dfrG	AB205645.1	BAE15963.1
Reported Dfr	S1-DHFR	NC_014369.1	YP_003813115.1
