## Supplementary Table 6 for "Recurrent mobilization of ancestral and novel variants of the chromosomal di-hydrofolate reductase gene drives the emergence of clinical resistance to trimethoprim"

### Sheet: SupplementaryTable4
Table S6 - Protein identity values between a set of non-redundant (<90% identity) previously reported DHFR proteins resulting from pairwise alignments using the Needleman-Wunsch algorithm.
DHFR1	DHFR2	Identity
dfrA1	dfrA1	100
dfrA1	dfrA3	36.4964
dfrA1	dfrA3b	27.972
dfrA1	dfrA5	75.1592
dfrA1	dfrA6	63.0573
dfrA1	dfrA7	71.3376
dfrA1	dfrA8	31.2057
dfrA1	dfrA9	32.4503
dfrA1	dfrA10	33.5714
dfrA1	dfrA12	31.4103
dfrA1	dfrA13	34
dfrA1	dfrA14	71.3376
dfrA1	dfrA15	91.7197
dfrA1	dfrA15b	90.4459
dfrA1	dfrA16	78.3439
dfrA1	dfrA16b	80.2548
dfrA1	dfrA17	68.7898
dfrA1	dfrA18	26.6234
dfrA1	dfrA19	26.6234
dfrA1	dfrA20	30.3448
dfrA1	dfrA21	31.4103
dfrA1	dfrA22	32.2581
dfrA1	dfrA23	25.5639
dfrA1	dfrA24	33.5714
dfrA1	dfrA25	74.3421
dfrA1	dfrA26	33.3333
dfrA1	dfrA27	71.9745
dfrA1	dfrA28	90.8919
dfrA1	dfrA29	73.6842
dfrA1	dfrA30	71.9745
dfrA1	dfrA31	62.4204
dfrA1	dfrA32	68.1529
dfrA1	dfrA33	32.2581
dfrA1	dfrA34	21.7949
dfrA1	dfrD	33.3333
dfrA1	dfrE	35.7664
dfrA1	dfrF	37.5
dfrA1	dfrG	35.7143
dfrA1	dfrK	35.9477
dfrA1	S1-DHFR	37.594
dfrA3	dfrA1	36.4964
dfrA3	dfrA3	100
dfrA3	dfrA3b	30.7692
dfrA3	dfrA5	44.0299
dfrA3	dfrA6	37.8788
dfrA3	dfrA7	37.2263
dfrA3	dfrA8	36.3014
dfrA3	dfrA9	36.4865
dfrA3	dfrA10	32.8671
dfrA3	dfrA12	40.1408
dfrA3	dfrA13	38.7324
dfrA3	dfrA14	39.7059
dfrA3	dfrA15	37.1622
dfrA3	dfrA15b	37.8378
dfrA3	dfrA16	36.4964
dfrA3	dfrA16b	37.9562
dfrA3	dfrA17	37.2263
dfrA3	dfrA18	28.75
dfrA3	dfrA19	28.75
dfrA3	dfrA20	40.5229
dfrA3	dfrA21	40.8451
dfrA3	dfrA22	42.9577
dfrA3	dfrA23	33.7748
dfrA3	dfrA24	33.3333
dfrA3	dfrA25	41.9847
dfrA3	dfrA26	42.8571
dfrA3	dfrA27	37.1429
dfrA3	dfrA28	35.8108
dfrA3	dfrA29	41.9847
dfrA3	dfrA30	40.4412
dfrA3	dfrA31	36.3636
dfrA3	dfrA32	38.6861
dfrA3	dfrA33	44.3662
dfrA3	dfrA34	26.3158
dfrA3	dfrD	38.2716
dfrA3	dfrE	42.4051
dfrA3	dfrF	36.0759
dfrA3	dfrG	37.6543
dfrA3	dfrK	38.2716
dfrA3	S1-DHFR	43.038
dfrA3b	dfrA1	27.972
dfrA3b	dfrA3	30.7692
dfrA3b	dfrA3b	100
dfrA3b	dfrA5	28.4672
dfrA3b	dfrA6	25
dfrA3b	dfrA7	32.6087
dfrA3b	dfrA8	30.4965
dfrA3b	dfrA9	32.3741
dfrA3b	dfrA10	37.931
dfrA3b	dfrA12	27.2109
dfrA3b	dfrA13	25.6757
dfrA3b	dfrA14	28.9855
dfrA3b	dfrA15	29.5775
dfrA3b	dfrA15b	28.8732
dfrA3b	dfrA16	24.8175
dfrA3b	dfrA16b	26.2774
dfrA3b	dfrA17	30.6122
dfrA3b	dfrA18	29.4118
dfrA3b	dfrA19	29.4118
dfrA3b	dfrA20	28.2895
dfrA3b	dfrA21	26.8456
dfrA3b	dfrA22	29.7872
dfrA3b	dfrA23	32.3741
dfrA3b	dfrA24	31.3333
dfrA3b	dfrA25	28.4615
dfrA3b	dfrA26	35.6589
dfrA3b	dfrA27	26
dfrA3b	dfrA28	28.7879
dfrA3b	dfrA29	28.4615
dfrA3b	dfrA30	29.7101
dfrA3b	dfrA31	25
dfrA3b	dfrA32	31.8519
dfrA3b	dfrA33	29.078
dfrA3b	dfrA34	25.974
dfrA3b	dfrD	22.6667
dfrA3b	dfrE	32.8859
dfrA3b	dfrF	33.8235
dfrA3b	dfrG	25.8503
dfrA3b	dfrK	25.8503
dfrA3b	S1-DHFR	30.3448
dfrA5	dfrA1	75.1592
dfrA5	dfrA3	44.0299
dfrA5	dfrA3b	28.4672
dfrA5	dfrA5	100
dfrA5	dfrA6	60.5096
dfrA5	dfrA7	65.6051
dfrA5	dfrA8	30.0654
dfrA5	dfrA9	27.5168
dfrA5	dfrA10	28.5714
dfrA5	dfrA12	38.7097
dfrA5	dfrA13	40.9396
dfrA5	dfrA14	88.535
dfrA5	dfrA15	75.7962
dfrA5	dfrA15b	76.4331
dfrA5	dfrA16	70.7006
dfrA5	dfrA16b	72.6115
dfrA5	dfrA17	64.3312
dfrA5	dfrA18	30.6122
dfrA5	dfrA19	30.6122
dfrA5	dfrA20	32.3944
dfrA5	dfrA21	38.961
dfrA5	dfrA22	38.0645
dfrA5	dfrA23	22.8571
dfrA5	dfrA24	32.8358
dfrA5	dfrA25	85.5263
dfrA5	dfrA26	38.0645
dfrA5	dfrA27	75.1592
dfrA5	dfrA28	70.8609
dfrA5	dfrA29	85.5263
dfrA5	dfrA30	92.9936
dfrA5	dfrA31	61.1465
dfrA5	dfrA32	64.3312
dfrA5	dfrA33	37.4194
dfrA5	dfrA34	21.4286
dfrA5	dfrD	36
dfrA5	dfrE	35.2941
dfrA5	dfrF	35.9477
dfrA5	dfrG	36.129
dfrA5	dfrK	37.4194
dfrA5	S1-DHFR	35.3741
dfrA6	dfrA1	63.0573
dfrA6	dfrA3	37.8788
dfrA6	dfrA3b	25
dfrA6	dfrA5	60.5096
dfrA6	dfrA6	100
dfrA6	dfrA7	64.3312
dfrA6	dfrA8	32.1918
dfrA6	dfrA9	34.6939
dfrA6	dfrA10	30.7692
dfrA6	dfrA12	35.2564
dfrA6	dfrA13	38.255
dfrA6	dfrA14	62.4204
dfrA6	dfrA15	63.6943
dfrA6	dfrA15b	64.3312
dfrA6	dfrA16	59.8726
dfrA6	dfrA16b	61.7834
dfrA6	dfrA17	65.6051
dfrA6	dfrA18	25.6579
dfrA6	dfrA19	25.6579
dfrA6	dfrA20	27.9221
dfrA6	dfrA21	35.2564
dfrA6	dfrA22	35.8974
dfrA6	dfrA23	28.0576
dfrA6	dfrA24	31.8519
dfrA6	dfrA25	59.8684
dfrA6	dfrA26	35.8108
dfrA6	dfrA27	61.7834
dfrA6	dfrA28	60.2649
dfrA6	dfrA29	59.2105
dfrA6	dfrA30	61.1465
dfrA6	dfrA31	89.8089
dfrA6	dfrA32	64.3312
dfrA6	dfrA33	35.8974
dfrA6	dfrA34	24.8366
dfrA6	dfrD	33.5526
dfrA6	dfrE	41.0853
dfrA6	dfrF	30.0654
dfrA6	dfrG	32.4675
dfrA6	dfrK	36.1842
dfrA6	S1-DHFR	36.8421
dfrA7	dfrA1	71.3376
dfrA7	dfrA3	37.2263
dfrA7	dfrA3b	32.6087
dfrA7	dfrA5	65.6051
dfrA7	dfrA6	64.3312
dfrA7	dfrA7	100
dfrA7	dfrA8	31.1258
dfrA7	dfrA9	35.8621
dfrA7	dfrA10	32.8767
dfrA7	dfrA12	39.1026
dfrA7	dfrA13	40.9396
dfrA7	dfrA14	66.879
dfrA7	dfrA15	71.3376
dfrA7	dfrA15b	71.9745
dfrA7	dfrA16	67.5159
dfrA7	dfrA16b	69.4268
dfrA7	dfrA17	91.7197
dfrA7	dfrA18	22.7273
dfrA7	dfrA19	22.7273
dfrA7	dfrA20	31.7241
dfrA7	dfrA21	37.1795
dfrA7	dfrA22	39.1026
dfrA7	dfrA23	24.8322
dfrA7	dfrA24	34.2857
dfrA7	dfrA25	67.1053
dfrA7	dfrA26	34.1935
dfrA7	dfrA27	66.242
dfrA7	dfrA28	66.8919
dfrA7	dfrA29	66.4474
dfrA7	dfrA30	65.6051
dfrA7	dfrA31	63.6943
dfrA7	dfrA32	89.8089
dfrA7	dfrA33	38.4615
dfrA7	dfrA34	26.2774
dfrA7	dfrD	37.8788
dfrA7	dfrE	36.3636
dfrA7	dfrF	34.6405
dfrA7	dfrG	35.0649
dfrA7	dfrK	33.7662
dfrA7	S1-DHFR	32.8358
dfrA8	dfrA1	31.2057
dfrA8	dfrA3	36.3014
dfrA8	dfrA3b	30.4965
dfrA8	dfrA5	30.0654
dfrA8	dfrA6	32.1918
dfrA8	dfrA7	31.1258
dfrA8	dfrA8	100
dfrA8	dfrA9	33.5526
dfrA8	dfrA10	31.0811
dfrA8	dfrA12	36.129
dfrA8	dfrA13	31.4103
dfrA8	dfrA14	33.5526
dfrA8	dfrA15	26.9231
dfrA8	dfrA15b	31.2057
dfrA8	dfrA16	26.2821
dfrA8	dfrA16b	28.2051
dfrA8	dfrA17	31.5789
dfrA8	dfrA18	25
dfrA8	dfrA19	25
dfrA8	dfrA20	35.5263
dfrA8	dfrA21	32.6923
dfrA8	dfrA22	34.8387
dfrA8	dfrA23	26.1146
dfrA8	dfrA24	42.8571
dfrA8	dfrA25	32.3529
dfrA8	dfrA26	42.0382
dfrA8	dfrA27	26.9231
dfrA8	dfrA28	25.1613
dfrA8	dfrA29	32.3529
dfrA8	dfrA30	31.2925
dfrA8	dfrA31	27.7419
dfrA8	dfrA32	31.1258
dfrA8	dfrA33	36.3636
dfrA8	dfrA34	28.9062
dfrA8	dfrD	29.2517
dfrA8	dfrE	32.4675
dfrA8	dfrF	36.129
dfrA8	dfrG	29.5597
dfrA8	dfrK	31.3725
dfrA8	S1-DHFR	29.6053
dfrA9	dfrA1	32.4503
dfrA9	dfrA3	36.4865
dfrA9	dfrA3b	32.3741
dfrA9	dfrA5	27.5168
dfrA9	dfrA6	34.6939
dfrA9	dfrA7	35.8621
dfrA9	dfrA8	33.5526
dfrA9	dfrA9	100
dfrA9	dfrA10	32.4503
dfrA9	dfrA12	29.1139
dfrA9	dfrA13	27.5641
dfrA9	dfrA14	31.4103
dfrA9	dfrA15	31.7881
dfrA9	dfrA15b	31.1258
dfrA9	dfrA16	31.2102
dfrA9	dfrA16b	32.4841
dfrA9	dfrA17	31.8471
dfrA9	dfrA18	33.0935
dfrA9	dfrA19	33.0935
dfrA9	dfrA20	32.6241
dfrA9	dfrA21	28.0255
dfrA9	dfrA22	29.2994
dfrA9	dfrA23	31.8471
dfrA9	dfrA24	31.677
dfrA9	dfrA25	28.2895
dfrA9	dfrA26	31.4103
dfrA9	dfrA27	32.2368
dfrA9	dfrA28	29.375
dfrA9	dfrA29	28.2895
dfrA9	dfrA30	27.5168
dfrA9	dfrA31	30.5732
dfrA9	dfrA32	33.3333
dfrA9	dfrA33	29.2994
dfrA9	dfrA34	28.8462
dfrA9	dfrD	29.7468
dfrA9	dfrE	35.6164
dfrA9	dfrF	35.0993
dfrA9	dfrG	28.2209
dfrA9	dfrK	29.4479
dfrA9	S1-DHFR	39.0411
dfrA10	dfrA1	33.5714
dfrA10	dfrA3	32.8671
dfrA10	dfrA3b	37.931
dfrA10	dfrA5	28.5714
dfrA10	dfrA6	30.7692
dfrA10	dfrA7	32.8767
dfrA10	dfrA8	31.0811
dfrA10	dfrA9	32.4503
dfrA10	dfrA10	100
dfrA10	dfrA12	30.6122
dfrA10	dfrA13	32.1429
dfrA10	dfrA14	31.9444
dfrA10	dfrA15	31.4685
dfrA10	dfrA15b	32.1678
dfrA10	dfrA16	25.1701
dfrA10	dfrA16b	25.8503
dfrA10	dfrA17	30.6122
dfrA10	dfrA18	29.3413
dfrA10	dfrA19	29.3413
dfrA10	dfrA20	33.1169
dfrA10	dfrA21	26.25
dfrA10	dfrA22	24.8447
dfrA10	dfrA23	33.1288
dfrA10	dfrA24	28.75
dfrA10	dfrA25	28.3688
dfrA10	dfrA26	34.507
dfrA10	dfrA27	30.5556
dfrA10	dfrA28	29.4479
dfrA10	dfrA29	28.3688
dfrA10	dfrA30	31.25
dfrA10	dfrA31	31.5068
dfrA10	dfrA32	30.6122
dfrA10	dfrA33	24.375
dfrA10	dfrA34	32.4503
dfrA10	dfrD	27.2109
dfrA10	dfrE	28.8462
dfrA10	dfrF	32.8571
dfrA10	dfrG	26.1745
dfrA10	dfrK	25.7862
dfrA10	S1-DHFR	30.7143
dfrA12	dfrA1	31.4103
dfrA12	dfrA3	40.1408
dfrA12	dfrA3b	27.2109
dfrA12	dfrA5	38.7097
dfrA12	dfrA6	35.2564
dfrA12	dfrA7	39.1026
dfrA12	dfrA8	36.129
dfrA12	dfrA9	29.1139
dfrA12	dfrA10	30.6122
dfrA12	dfrA12	100
dfrA12	dfrA13	82.4242
dfrA12	dfrA14	37.8205
dfrA12	dfrA15	32.6923
dfrA12	dfrA15b	33.3333
dfrA12	dfrA16	34.8387
dfrA12	dfrA16b	35.4839
dfrA12	dfrA17	37.1795
dfrA12	dfrA18	29.4479
dfrA12	dfrA19	29.4479
dfrA12	dfrA20	37.1795
dfrA12	dfrA21	84.8485
dfrA12	dfrA22	83.6364
dfrA12	dfrA23	28.75
dfrA12	dfrA24	29.6774
dfrA12	dfrA25	38.6667
dfrA12	dfrA26	39.8773
dfrA12	dfrA27	36.5385
dfrA12	dfrA28	35.1351
dfrA12	dfrA29	39.3333
dfrA12	dfrA30	37.1795
dfrA12	dfrA31	33.9744
dfrA12	dfrA32	37.1795
dfrA12	dfrA33	82.4242
dfrA12	dfrA34	26.7516
dfrA12	dfrD	32.9114
dfrA12	dfrE	33.7662
dfrA12	dfrF	43.3121
dfrA12	dfrG	35.2201
dfrA12	dfrK	39.6104
dfrA12	S1-DHFR	33.9744
dfrA13	dfrA1	34
dfrA13	dfrA3	38.7324
dfrA13	dfrA3b	25.6757
dfrA13	dfrA5	40.9396
dfrA13	dfrA6	38.255
dfrA13	dfrA7	40.9396
dfrA13	dfrA8	31.4103
dfrA13	dfrA9	27.5641
dfrA13	dfrA10	32.1429
dfrA13	dfrA12	82.4242
dfrA13	dfrA13	100
dfrA13	dfrA14	37.4194
dfrA13	dfrA15	35.5263
dfrA13	dfrA15b	36.1842
dfrA13	dfrA16	32.2581
dfrA13	dfrA16b	32.9032
dfrA13	dfrA17	40
dfrA13	dfrA18	30.625
dfrA13	dfrA19	30.625
dfrA13	dfrA20	38.961
dfrA13	dfrA21	95.1515
dfrA13	dfrA22	88.4848
dfrA13	dfrA23	28.6624
dfrA13	dfrA24	30.3448
dfrA13	dfrA25	36.4238
dfrA13	dfrA26	38.0368
dfrA13	dfrA27	40
dfrA13	dfrA28	35.8621
dfrA13	dfrA29	35.7616
dfrA13	dfrA30	37.013
dfrA13	dfrA31	35.5263
dfrA13	dfrA32	39.3333
dfrA13	dfrA33	87.8788
dfrA13	dfrA34	22.1477
dfrA13	dfrD	30.3797
dfrA13	dfrE	33.1169
dfrA13	dfrF	40.7643
dfrA13	dfrG	35.2201
dfrA13	dfrK	36.9427
dfrA13	S1-DHFR	35.0649
dfrA14	dfrA1	71.3376
dfrA14	dfrA3	39.7059
dfrA14	dfrA3b	28.9855
dfrA14	dfrA5	88.535
dfrA14	dfrA6	62.4204
dfrA14	dfrA7	66.879
dfrA14	dfrA8	33.5526
dfrA14	dfrA9	31.4103
dfrA14	dfrA10	31.9444
dfrA14	dfrA12	37.8205
dfrA14	dfrA13	37.4194
dfrA14	dfrA14	100
dfrA14	dfrA15	73.8854
dfrA14	dfrA15b	74.5223
dfrA14	dfrA16	69.4268
dfrA14	dfrA16b	71.3376
dfrA14	dfrA17	65.6051
dfrA14	dfrA18	30.9859
dfrA14	dfrA19	30.9859
dfrA14	dfrA20	29.8701
dfrA14	dfrA21	39.1026
dfrA14	dfrA22	39.1026
dfrA14	dfrA23	24.0876
dfrA14	dfrA24	32.8358
dfrA14	dfrA25	82.2368
dfrA14	dfrA26	42.5532
dfrA14	dfrA27	71.3376
dfrA14	dfrA28	67.5497
dfrA14	dfrA29	81.5789
dfrA14	dfrA30	87.8981
dfrA14	dfrA31	62.4204
dfrA14	dfrA32	64.9682
dfrA14	dfrA33	38.4615
dfrA14	dfrA34	20.3125
dfrA14	dfrD	35.4839
dfrA14	dfrE	36.8421
dfrA14	dfrF	36.6667
dfrA14	dfrG	37.6623
dfrA14	dfrK	38.3117
dfrA14	S1-DHFR	34
dfrA15	dfrA1	91.7197
dfrA15	dfrA3	37.1622
dfrA15	dfrA3b	29.5775
dfrA15	dfrA5	75.7962
dfrA15	dfrA6	63.6943
dfrA15	dfrA7	71.3376
dfrA15	dfrA8	26.9231
dfrA15	dfrA9	31.7881
dfrA15	dfrA10	31.4685
dfrA15	dfrA12	32.6923
dfrA15	dfrA13	35.5263
dfrA15	dfrA14	73.8854
dfrA15	dfrA15	100
dfrA15	dfrA15b	98.7261
dfrA15	dfrA16	79.6178
dfrA15	dfrA16b	81.5287
dfrA15	dfrA17	68.7898
dfrA15	dfrA18	27.8571
dfrA15	dfrA19	27.8571
dfrA15	dfrA20	30.719
dfrA15	dfrA21	33.3333
dfrA15	dfrA22	33.3333
dfrA15	dfrA23	29.2308
dfrA15	dfrA24	36.0294
dfrA15	dfrA25	76.3158
dfrA15	dfrA26	34.6154
dfrA15	dfrA27	73.2484
dfrA15	dfrA28	85.1351
dfrA15	dfrA29	75.6579
dfrA15	dfrA30	72.6115
dfrA15	dfrA31	63.6943
dfrA15	dfrA32	69.4268
dfrA15	dfrA33	33.3333
dfrA15	dfrA34	22.7273
dfrA15	dfrD	35.2941
dfrA15	dfrE	38.0597
dfrA15	dfrF	33.3333
dfrA15	dfrG	35.0649
dfrA15	dfrK	37.3134
dfrA15	S1-DHFR	36.4238
dfrA15b	dfrA1	90.4459
dfrA15b	dfrA3	37.8378
dfrA15b	dfrA3b	28.8732
dfrA15b	dfrA5	76.4331
dfrA15b	dfrA6	64.3312
dfrA15b	dfrA7	71.9745
dfrA15b	dfrA8	31.2057
dfrA15b	dfrA9	31.1258
dfrA15b	dfrA10	32.1678
dfrA15b	dfrA12	33.3333
dfrA15b	dfrA13	36.1842
dfrA15b	dfrA14	74.5223
dfrA15b	dfrA15	98.7261
dfrA15b	dfrA15b	100
dfrA15b	dfrA16	78.9809
dfrA15b	dfrA16b	80.8917
dfrA15b	dfrA17	69.4268
dfrA15b	dfrA18	28.5714
dfrA15b	dfrA19	28.5714
dfrA15b	dfrA20	31.3725
dfrA15b	dfrA21	33.9744
dfrA15b	dfrA22	33.9744
dfrA15b	dfrA23	30
dfrA15b	dfrA24	33.3333
dfrA15b	dfrA25	77.6316
dfrA15b	dfrA26	34.6154
dfrA15b	dfrA27	73.8854
dfrA15b	dfrA28	85.1351
dfrA15b	dfrA29	76.9737
dfrA15b	dfrA30	73.2484
dfrA15b	dfrA31	64.3312
dfrA15b	dfrA32	70.0637
dfrA15b	dfrA33	33.9744
dfrA15b	dfrA34	22.7273
dfrA15b	dfrD	34.5588
dfrA15b	dfrE	38.0597
dfrA15b	dfrF	32.6797
dfrA15b	dfrG	34.4156
dfrA15b	dfrK	36.5672
dfrA15b	S1-DHFR	38.3459
dfrA16	dfrA1	78.3439
dfrA16	dfrA3	36.4964
dfrA16	dfrA3b	24.8175
dfrA16	dfrA5	70.7006
dfrA16	dfrA6	59.8726
dfrA16	dfrA7	67.5159
dfrA16	dfrA8	26.2821
dfrA16	dfrA9	31.2102
dfrA16	dfrA10	25.1701
dfrA16	dfrA12	34.8387
dfrA16	dfrA13	32.2581
dfrA16	dfrA14	69.4268
dfrA16	dfrA15	79.6178
dfrA16	dfrA15b	78.9809
dfrA16	dfrA16	100
dfrA16	dfrA16b	97.4522
dfrA16	dfrA17	64.9682
dfrA16	dfrA18	29.8013
dfrA16	dfrA19	29.8013
dfrA16	dfrA20	30.5556
dfrA16	dfrA21	33.5484
dfrA16	dfrA22	33.9744
dfrA16	dfrA23	22.3776
dfrA16	dfrA24	36.2963
dfrA16	dfrA25	69.7368
dfrA16	dfrA26	36.5385
dfrA16	dfrA27	69.2308
dfrA16	dfrA28	71.5232
dfrA16	dfrA29	69.0789
dfrA16	dfrA30	66.242
dfrA16	dfrA31	59.8726
dfrA16	dfrA32	64.3312
dfrA16	dfrA33	33.9744
dfrA16	dfrA34	21.875
dfrA16	dfrD	31.1688
dfrA16	dfrE	32.8467
dfrA16	dfrF	34.6405
dfrA16	dfrG	37.0629
dfrA16	dfrK	40.7407
dfrA16	S1-DHFR	34.4828
dfrA16b	dfrA1	80.2548
dfrA16b	dfrA3	37.9562
dfrA16b	dfrA3b	26.2774
dfrA16b	dfrA5	72.6115
dfrA16b	dfrA6	61.7834
dfrA16b	dfrA7	69.4268
dfrA16b	dfrA8	28.2051
dfrA16b	dfrA9	32.4841
dfrA16b	dfrA10	25.8503
dfrA16b	dfrA12	35.4839
dfrA16b	dfrA13	32.9032
dfrA16b	dfrA14	71.3376
dfrA16b	dfrA15	81.5287
dfrA16b	dfrA15b	80.8917
dfrA16b	dfrA16	97.4522
dfrA16b	dfrA16b	100
dfrA16b	dfrA17	66.879
dfrA16b	dfrA18	29.8013
dfrA16b	dfrA19	29.8013
dfrA16b	dfrA20	31.9444
dfrA16b	dfrA21	34.1935
dfrA16b	dfrA22	34.6154
dfrA16b	dfrA23	22.3776
dfrA16b	dfrA24	36.2963
dfrA16b	dfrA25	71.7105
dfrA16b	dfrA26	36.5385
dfrA16b	dfrA27	71.1538
dfrA16b	dfrA28	73.5099
dfrA16b	dfrA29	71.0526
dfrA16b	dfrA30	68.1529
dfrA16b	dfrA31	61.7834
dfrA16b	dfrA32	66.242
dfrA16b	dfrA33	34.6154
dfrA16b	dfrA34	22.6562
dfrA16b	dfrD	32.4675
dfrA16b	dfrE	34.3066
dfrA16b	dfrF	35.2941
dfrA16b	dfrG	34.4156
dfrA16b	dfrK	36.9863
dfrA16b	S1-DHFR	35.8621
dfrA17	dfrA1	68.7898
dfrA17	dfrA3	37.2263
dfrA17	dfrA3b	30.6122
dfrA17	dfrA5	64.3312
dfrA17	dfrA6	65.6051
dfrA17	dfrA7	91.7197
dfrA17	dfrA8	31.5789
dfrA17	dfrA9	31.8471
dfrA17	dfrA10	30.6122
dfrA17	dfrA12	37.1795
dfrA17	dfrA13	40
dfrA17	dfrA14	65.6051
dfrA17	dfrA15	68.7898
dfrA17	dfrA15b	69.4268
dfrA17	dfrA16	64.9682
dfrA17	dfrA16b	66.879
dfrA17	dfrA17	100
dfrA17	dfrA18	23.3766
dfrA17	dfrA19	23.3766
dfrA17	dfrA20	29.4521
dfrA17	dfrA21	35.2564
dfrA17	dfrA22	37.1795
dfrA17	dfrA23	25.5034
dfrA17	dfrA24	33.5714
dfrA17	dfrA25	65.1316
dfrA17	dfrA26	33.5484
dfrA17	dfrA27	64.9682
dfrA17	dfrA28	64.8649
dfrA17	dfrA29	64.4737
dfrA17	dfrA30	64.3312
dfrA17	dfrA31	65.6051
dfrA17	dfrA32	92.9936
dfrA17	dfrA33	36.5385
dfrA17	dfrA34	25.8993
dfrA17	dfrD	38.0597
dfrA17	dfrE	33.5766
dfrA17	dfrF	35.2941
dfrA17	dfrG	34.1935
dfrA17	dfrK	32.9032
dfrA17	S1-DHFR	33.5821
dfrA18	dfrA1	29.3333
dfrA18	dfrA3	28.75
dfrA18	dfrA3b	29.4118
dfrA18	dfrA5	30.6122
dfrA18	dfrA6	25.6579
dfrA18	dfrA7	22.7273
dfrA18	dfrA8	25
dfrA18	dfrA9	33.0935
dfrA18	dfrA10	29.3413
dfrA18	dfrA12	29.4479
dfrA18	dfrA13	30.625
dfrA18	dfrA14	30.9859
dfrA18	dfrA15	27.8571
dfrA18	dfrA15b	28.5714
dfrA18	dfrA16	29.8013
dfrA18	dfrA16b	29.8013
dfrA18	dfrA17	23.3766
dfrA18	dfrA18	100
dfrA18	dfrA19	100
dfrA18	dfrA20	28.3784
dfrA18	dfrA21	30.2469
dfrA18	dfrA22	30.8642
dfrA18	dfrA23	63.4409
dfrA18	dfrA24	38.7597
dfrA18	dfrA25	28.5714
dfrA18	dfrA26	34.8993
dfrA18	dfrA27	25.3247
dfrA18	dfrA28	27.0968
dfrA18	dfrA29	28.5714
dfrA18	dfrA30	28.0822
dfrA18	dfrA31	23.3766
dfrA18	dfrA32	23.3766
dfrA18	dfrA33	30.4348
dfrA18	dfrA34	30.8642
dfrA18	dfrD	30.7692
dfrA18	dfrE	36.5385
dfrA18	dfrF	32.0513
dfrA18	dfrG	25.7669
dfrA18	dfrK	28.2209
dfrA18	S1-DHFR	26.1146
dfrA19	dfrA1	29.3333
dfrA19	dfrA3	28.75
dfrA19	dfrA3b	29.4118
dfrA19	dfrA5	30.6122
dfrA19	dfrA6	25.6579
dfrA19	dfrA7	22.7273
dfrA19	dfrA8	25
dfrA19	dfrA9	33.0935
dfrA19	dfrA10	29.3413
dfrA19	dfrA12	29.4479
dfrA19	dfrA13	30.625
dfrA19	dfrA14	30.9859
dfrA19	dfrA15	27.8571
dfrA19	dfrA15b	28.5714
dfrA19	dfrA16	29.8013
dfrA19	dfrA16b	29.8013
dfrA19	dfrA17	23.3766
dfrA19	dfrA18	100
dfrA19	dfrA19	100
dfrA19	dfrA20	28.3784
dfrA19	dfrA21	30.2469
dfrA19	dfrA22	30.8642
dfrA19	dfrA23	63.4409
dfrA19	dfrA24	38.7597
dfrA19	dfrA25	28.5714
dfrA19	dfrA26	34.8993
dfrA19	dfrA27	25.3247
dfrA19	dfrA28	27.0968
dfrA19	dfrA29	28.5714
dfrA19	dfrA30	28.0822
dfrA19	dfrA31	23.3766
dfrA19	dfrA32	23.3766
dfrA19	dfrA33	30.4348
dfrA19	dfrA34	30.8642
dfrA19	dfrD	30.7692
dfrA19	dfrE	36.5385
dfrA19	dfrF	32.0513
dfrA19	dfrG	25.7669
dfrA19	dfrK	28.2209
dfrA19	S1-DHFR	26.1146
dfrA20	dfrA1	30.3448
dfrA20	dfrA3	40.5229
dfrA20	dfrA3b	28.2895
dfrA20	dfrA5	32.3944
dfrA20	dfrA6	29.3333
dfrA20	dfrA7	31.7241
dfrA20	dfrA8	35.5263
dfrA20	dfrA9	32.6241
dfrA20	dfrA10	33.1169
dfrA20	dfrA12	37.1795
dfrA20	dfrA13	38.961
dfrA20	dfrA14	29.8701
dfrA20	dfrA15	30.719
dfrA20	dfrA15b	31.3725
dfrA20	dfrA16	30.5556
dfrA20	dfrA16b	31.9444
dfrA20	dfrA17	29.6552
dfrA20	dfrA18	28.3784
dfrA20	dfrA19	28.3784
dfrA20	dfrA20	100
dfrA20	dfrA21	38.961
dfrA20	dfrA22	38.3117
dfrA20	dfrA23	30
dfrA20	dfrA24	36.4964
dfrA20	dfrA25	30.2817
dfrA20	dfrA26	33.1288
dfrA20	dfrA27	26.6234
dfrA20	dfrA28	30.4965
dfrA20	dfrA29	29.5775
dfrA20	dfrA30	29.4118
dfrA20	dfrA31	30.2013
dfrA20	dfrA32	28.3871
dfrA20	dfrA33	38.3117
dfrA20	dfrA34	23.9264
dfrA20	dfrD	45.4545
dfrA20	dfrE	36.0759
dfrA20	dfrF	32.6923
dfrA20	dfrG	40
dfrA20	dfrK	41.25
dfrA20	S1-DHFR	40.1274
dfrA21	dfrA1	31.4103
dfrA21	dfrA3	40.8451
dfrA21	dfrA3b	26.8456
dfrA21	dfrA5	38.961
dfrA21	dfrA6	35.2564
dfrA21	dfrA7	37.1795
dfrA21	dfrA8	32.6923
dfrA21	dfrA9	28.0255
dfrA21	dfrA10	26.25
dfrA21	dfrA12	84.8485
dfrA21	dfrA13	95.1515
dfrA21	dfrA14	39.1026
dfrA21	dfrA15	33.3333
dfrA21	dfrA15b	33.9744
dfrA21	dfrA16	33.5484
dfrA21	dfrA16b	34.1935
dfrA21	dfrA17	35.2564
dfrA21	dfrA18	30.2469
dfrA21	dfrA19	30.2469
dfrA21	dfrA20	38.961
dfrA21	dfrA21	100
dfrA21	dfrA22	92.7273
dfrA21	dfrA23	28.0255
dfrA21	dfrA24	29.932
dfrA21	dfrA25	37.7483
dfrA21	dfrA26	39.2638
dfrA21	dfrA27	35.2564
dfrA21	dfrA28	33.557
dfrA21	dfrA29	37.0861
dfrA21	dfrA30	38.3117
dfrA21	dfrA31	33.9744
dfrA21	dfrA32	35.2564
dfrA21	dfrA33	92.1212
dfrA21	dfrA34	24.2038
dfrA21	dfrD	31.6456
dfrA21	dfrE	35.0649
dfrA21	dfrF	41.4013
dfrA21	dfrG	34.5912
dfrA21	dfrK	36.3057
dfrA21	S1-DHFR	38
dfrA22	dfrA1	32.2581
dfrA22	dfrA3	42.9577
dfrA22	dfrA3b	29.7872
dfrA22	dfrA5	38.0645
dfrA22	dfrA6	35.8974
dfrA22	dfrA7	39.1026
dfrA22	dfrA8	34.8387
dfrA22	dfrA9	29.2994
dfrA22	dfrA10	24.8447
dfrA22	dfrA12	83.6364
dfrA22	dfrA13	88.4848
dfrA22	dfrA14	39.1026
dfrA22	dfrA15	33.3333
dfrA22	dfrA15b	33.9744
dfrA22	dfrA16	33.9744
dfrA22	dfrA16b	34.6154
dfrA22	dfrA17	37.1795
dfrA22	dfrA18	30.8642
dfrA22	dfrA19	30.8642
dfrA22	dfrA20	38.3117
dfrA22	dfrA21	92.7273
dfrA22	dfrA22	100
dfrA22	dfrA23	26.7081
dfrA22	dfrA24	34.0278
dfrA22	dfrA25	38.6667
dfrA22	dfrA26	39.2638
dfrA22	dfrA27	35.8974
dfrA22	dfrA28	34.2282
dfrA22	dfrA29	38
dfrA22	dfrA30	36.5385
dfrA22	dfrA31	34.6154
dfrA22	dfrA32	37.1795
dfrA22	dfrA33	96.9697
dfrA22	dfrA34	25.4777
dfrA22	dfrD	32.2785
dfrA22	dfrE	36.3636
dfrA22	dfrF	43.3121
dfrA22	dfrG	34.5912
dfrA22	dfrK	35.2201
dfrA22	S1-DHFR	39.4737
dfrA23	dfrA1	25.5639
dfrA23	dfrA3	33.7748
dfrA23	dfrA3b	32.3741
dfrA23	dfrA5	22.8571
dfrA23	dfrA6	28.0576
dfrA23	dfrA7	24.8322
dfrA23	dfrA8	26.1146
dfrA23	dfrA9	31.8471
dfrA23	dfrA10	33.1288
dfrA23	dfrA12	28.75
dfrA23	dfrA13	28.6624
dfrA23	dfrA14	24.0876
dfrA23	dfrA15	29.2308
dfrA23	dfrA15b	30
dfrA23	dfrA16	22.3776
dfrA23	dfrA16b	22.3776
dfrA23	dfrA17	25.5034
dfrA23	dfrA18	63.4409
dfrA23	dfrA19	63.4409
dfrA23	dfrA20	30
dfrA23	dfrA21	28.0255
dfrA23	dfrA22	26.7081
dfrA23	dfrA23	100
dfrA23	dfrA24	31.0127
dfrA23	dfrA25	26.7176
dfrA23	dfrA26	30.5732
dfrA23	dfrA27	26.6667
dfrA23	dfrA28	27.7372
dfrA23	dfrA29	26.7176
dfrA23	dfrA30	23.1343
dfrA23	dfrA31	26.3514
dfrA23	dfrA32	24.8322
dfrA23	dfrA33	26.875
dfrA23	dfrA34	28.8235
dfrA23	dfrD	24.0506
dfrA23	dfrE	30.1887
dfrA23	dfrF	28.2895
dfrA23	dfrG	23.2704
dfrA23	dfrK	25.1572
dfrA23	S1-DHFR	25.8278
dfrA24	dfrA1	33.5714
dfrA24	dfrA3	33.3333
dfrA24	dfrA3b	31.3333
dfrA24	dfrA5	32.8358
dfrA24	dfrA6	31.8519
dfrA24	dfrA7	34.2857
dfrA24	dfrA8	42.8571
dfrA24	dfrA9	31.677
dfrA24	dfrA10	28.75
dfrA24	dfrA12	29.6774
dfrA24	dfrA13	30.3448
dfrA24	dfrA14	32.8358
dfrA24	dfrA15	36.0294
dfrA24	dfrA15b	33.3333
dfrA24	dfrA16	36.2963
dfrA24	dfrA16b	36.2963
dfrA24	dfrA17	33.5714
dfrA24	dfrA18	38.7597
dfrA24	dfrA19	38.7597
dfrA24	dfrA20	36.4964
dfrA24	dfrA21	29.932
dfrA24	dfrA22	34.0278
dfrA24	dfrA23	31.0127
dfrA24	dfrA24	100
dfrA24	dfrA25	35.7143
dfrA24	dfrA26	41.358
dfrA24	dfrA27	28.5714
dfrA24	dfrA28	32.6667
dfrA24	dfrA29	35
dfrA24	dfrA30	32.8244
dfrA24	dfrA31	31.8182
dfrA24	dfrA32	32.6531
dfrA24	dfrA33	31.9444
dfrA24	dfrA34	31.0811
dfrA24	dfrD	31.6547
dfrA24	dfrE	36.1702
dfrA24	dfrF	39.3103
dfrA24	dfrG	29.8013
dfrA24	dfrK	30.4054
dfrA24	S1-DHFR	39.4161
dfrA25	dfrA1	74.3421
dfrA25	dfrA3	41.9847
dfrA25	dfrA3b	28.4615
dfrA25	dfrA5	85.5263
dfrA25	dfrA6	59.8684
dfrA25	dfrA7	67.1053
dfrA25	dfrA8	32.3529
dfrA25	dfrA9	28.2895
dfrA25	dfrA10	28.3688
dfrA25	dfrA12	38.6667
dfrA25	dfrA13	36.4238
dfrA25	dfrA14	82.2368
dfrA25	dfrA15	76.3158
dfrA25	dfrA15b	77.6316
dfrA25	dfrA16	69.7368
dfrA25	dfrA16b	71.7105
dfrA25	dfrA17	65.1316
dfrA25	dfrA18	28.5714
dfrA25	dfrA19	28.5714
dfrA25	dfrA20	30.2817
dfrA25	dfrA21	37.7483
dfrA25	dfrA22	38.6667
dfrA25	dfrA23	26.7176
dfrA25	dfrA24	35.7143
dfrA25	dfrA25	100
dfrA25	dfrA26	36.4238
dfrA25	dfrA27	72.3684
dfrA25	dfrA28	72.973
dfrA25	dfrA29	99.3421
dfrA25	dfrA30	84.8684
dfrA25	dfrA31	59.8684
dfrA25	dfrA32	65.7895
dfrA25	dfrA33	39.3333
dfrA25	dfrA34	24.1667
dfrA25	dfrD	34.965
dfrA25	dfrE	36.0902
dfrA25	dfrF	33.7931
dfrA25	dfrG	32
dfrA25	dfrK	32.6667
dfrA25	S1-DHFR	34.2657
dfrA26	dfrA1	33.3333
dfrA26	dfrA3	42.8571
dfrA26	dfrA3b	35.6589
dfrA26	dfrA5	38.0645
dfrA26	dfrA6	33.9869
dfrA26	dfrA7	34.1935
dfrA26	dfrA8	42.0382
dfrA26	dfrA9	31.4103
dfrA26	dfrA10	34.507
dfrA26	dfrA12	39.8773
dfrA26	dfrA13	38.0368
dfrA26	dfrA14	42.5532
dfrA26	dfrA15	34.6154
dfrA26	dfrA15b	34.6154
dfrA26	dfrA16	36.5385
dfrA26	dfrA16b	36.5385
dfrA26	dfrA17	33.5484
dfrA26	dfrA18	34.8993
dfrA26	dfrA19	34.8993
dfrA26	dfrA20	33.1288
dfrA26	dfrA21	39.2638
dfrA26	dfrA22	39.2638
dfrA26	dfrA23	30.5732
dfrA26	dfrA24	41.358
dfrA26	dfrA25	36.4238
dfrA26	dfrA26	100
dfrA26	dfrA27	32.9032
dfrA26	dfrA28	34.4595
dfrA26	dfrA29	36.4238
dfrA26	dfrA30	42.1429
dfrA26	dfrA31	33.9744
dfrA26	dfrA32	36.4286
dfrA26	dfrA33	38.6503
dfrA26	dfrA34	28.8591
dfrA26	dfrD	33.5404
dfrA26	dfrE	37.5
dfrA26	dfrF	40.411
dfrA26	dfrG	39.1304
dfrA26	dfrK	39.7516
dfrA26	S1-DHFR	30.3797
dfrA27	dfrA1	71.9745
dfrA27	dfrA3	37.1429
dfrA27	dfrA3b	26
dfrA27	dfrA5	75.1592
dfrA27	dfrA6	61.7834
dfrA27	dfrA7	66.242
dfrA27	dfrA8	26.9231
dfrA27	dfrA9	32.2368
dfrA27	dfrA10	30.5556
dfrA27	dfrA12	36.5385
dfrA27	dfrA13	40
dfrA27	dfrA14	71.3376
dfrA27	dfrA15	73.2484
dfrA27	dfrA15b	73.8854
dfrA27	dfrA16	69.2308
dfrA27	dfrA16b	71.1538
dfrA27	dfrA17	64.9682
dfrA27	dfrA18	25.3247
dfrA27	dfrA19	25.3247
dfrA27	dfrA20	26.6234
dfrA27	dfrA21	35.2564
dfrA27	dfrA22	35.8974
dfrA27	dfrA23	26.6667
dfrA27	dfrA24	28.5714
dfrA27	dfrA25	72.3684
dfrA27	dfrA26	32.9032
dfrA27	dfrA27	100
dfrA27	dfrA28	70.1987
dfrA27	dfrA29	71.7105
dfrA27	dfrA30	73.8854
dfrA27	dfrA31	61.7834
dfrA27	dfrA32	64.9682
dfrA27	dfrA33	36.5385
dfrA27	dfrA34	24.3243
dfrA27	dfrD	33.3333
dfrA27	dfrE	34.6939
dfrA27	dfrF	34.6405
dfrA27	dfrG	35.4839
dfrA27	dfrK	34.1935
dfrA27	S1-DHFR	32.8358
dfrA28	dfrA1	90.8919
dfrA28	dfrA3	35.8108
dfrA28	dfrA3b	28.7879
dfrA28	dfrA5	70.8609
dfrA28	dfrA6	60.2649
dfrA28	dfrA7	66.8919
dfrA28	dfrA8	25.1613
dfrA28	dfrA9	29.375
dfrA28	dfrA10	29.4479
dfrA28	dfrA12	35.1351
dfrA28	dfrA13	35.8621
dfrA28	dfrA14	67.5497
dfrA28	dfrA15	85.1351
dfrA28	dfrA15b	85.1351
dfrA28	dfrA16	71.5232
dfrA28	dfrA16b	73.5099
dfrA28	dfrA17	64.8649
dfrA28	dfrA18	27.5641
dfrA28	dfrA19	27.5641
dfrA28	dfrA20	30.4965
dfrA28	dfrA21	33.557
dfrA28	dfrA22	34.2282
dfrA28	dfrA23	27.7372
dfrA28	dfrA24	32.6667
dfrA28	dfrA25	72.973
dfrA28	dfrA26	34.4595
dfrA28	dfrA27	70.1987
dfrA28	dfrA28	100
dfrA28	dfrA29	72.2973
dfrA28	dfrA30	68.2119
dfrA28	dfrA31	59.6026
dfrA28	dfrA32	64.8649
dfrA28	dfrA33	34.6667
dfrA28	dfrA34	23.5294
dfrA28	dfrD	31.7241
dfrA28	dfrE	35.5072
dfrA28	dfrF	42.8571
dfrA28	dfrG	31.3725
dfrA28	dfrK	32.4503
dfrA28	S1-DHFR	36.8421
dfrA29	dfrA1	73.6842
dfrA29	dfrA3	41.9847
dfrA29	dfrA3b	28.4615
dfrA29	dfrA5	85.5263
dfrA29	dfrA6	59.2105
dfrA29	dfrA7	66.4474
dfrA29	dfrA8	32.3529
dfrA29	dfrA9	28.2895
dfrA29	dfrA10	28.3688
dfrA29	dfrA12	39.3333
dfrA29	dfrA13	35.7616
dfrA29	dfrA14	81.5789
dfrA29	dfrA15	75.6579
dfrA29	dfrA15b	76.9737
dfrA29	dfrA16	69.0789
dfrA29	dfrA16b	71.0526
dfrA29	dfrA17	64.4737
dfrA29	dfrA18	28.5714
dfrA29	dfrA19	28.5714
dfrA29	dfrA20	29.5775
dfrA29	dfrA21	37.0861
dfrA29	dfrA22	38
dfrA29	dfrA23	26.7176
dfrA29	dfrA24	35
dfrA29	dfrA25	99.3421
dfrA29	dfrA26	36.4238
dfrA29	dfrA27	71.7105
dfrA29	dfrA28	72.2973
dfrA29	dfrA29	100
dfrA29	dfrA30	84.8684
dfrA29	dfrA31	59.2105
dfrA29	dfrA32	65.1316
dfrA29	dfrA33	38.6667
dfrA29	dfrA34	24.1667
dfrA29	dfrD	34.2657
dfrA29	dfrE	36.0902
dfrA29	dfrF	34.4828
dfrA29	dfrG	31.3333
dfrA29	dfrK	32
dfrA29	S1-DHFR	34.2657
dfrA30	dfrA1	71.9745
dfrA30	dfrA3	40.4412
dfrA30	dfrA3b	29.7101
dfrA30	dfrA5	92.9936
dfrA30	dfrA6	61.1465
dfrA30	dfrA7	65.6051
dfrA30	dfrA8	31.2925
dfrA30	dfrA9	27.5168
dfrA30	dfrA10	31.25
dfrA30	dfrA12	37.1795
dfrA30	dfrA13	37.013
dfrA30	dfrA14	87.8981
dfrA30	dfrA15	72.6115
dfrA30	dfrA15b	73.2484
dfrA30	dfrA16	66.242
dfrA30	dfrA16b	68.1529
dfrA30	dfrA17	64.3312
dfrA30	dfrA18	28.0822
dfrA30	dfrA19	28.0822
dfrA30	dfrA20	29.4118
dfrA30	dfrA21	38.3117
dfrA30	dfrA22	36.5385
dfrA30	dfrA23	23.1343
dfrA30	dfrA24	32.8244
dfrA30	dfrA25	84.8684
dfrA30	dfrA26	42.1429
dfrA30	dfrA27	73.8854
dfrA30	dfrA28	68.2119
dfrA30	dfrA29	84.8684
dfrA30	dfrA30	100
dfrA30	dfrA31	60.5096
dfrA30	dfrA32	64.3312
dfrA30	dfrA33	35.8974
dfrA30	dfrA34	22.7642
dfrA30	dfrD	34.1935
dfrA30	dfrE	36.0902
dfrA30	dfrF	34.6405
dfrA30	dfrG	37.2549
dfrA30	dfrK	35.4839
dfrA30	S1-DHFR	33.3333
dfrA31	dfrA1	62.4204
dfrA31	dfrA3	36.3636
dfrA31	dfrA3b	25
dfrA31	dfrA5	61.1465
dfrA31	dfrA6	89.8089
dfrA31	dfrA7	63.6943
dfrA31	dfrA8	27.7419
dfrA31	dfrA9	30.5732
dfrA31	dfrA10	31.5068
dfrA31	dfrA12	33.9744
dfrA31	dfrA13	35.5263
dfrA31	dfrA14	62.4204
dfrA31	dfrA15	63.6943
dfrA31	dfrA15b	64.3312
dfrA31	dfrA16	59.8726
dfrA31	dfrA16b	61.7834
dfrA31	dfrA17	65.6051
dfrA31	dfrA18	23.3766
dfrA31	dfrA19	23.3766
dfrA31	dfrA20	28.7582
dfrA31	dfrA21	33.9744
dfrA31	dfrA22	34.6154
dfrA31	dfrA23	26.3514
dfrA31	dfrA24	31.8182
dfrA31	dfrA25	59.8684
dfrA31	dfrA26	33.9744
dfrA31	dfrA27	61.7834
dfrA31	dfrA28	59.6026
dfrA31	dfrA29	59.2105
dfrA31	dfrA30	60.5096
dfrA31	dfrA31	100
dfrA31	dfrA32	63.6943
dfrA31	dfrA33	34.6154
dfrA31	dfrA34	23.5294
dfrA31	dfrD	34.2105
dfrA31	dfrE	38.7597
dfrA31	dfrF	30.0654
dfrA31	dfrG	31.1688
dfrA31	dfrK	34.2105
dfrA31	S1-DHFR	36.2416
dfrA32	dfrA1	68.1529
dfrA32	dfrA3	38.6861
dfrA32	dfrA3b	31.8519
dfrA32	dfrA5	64.3312
dfrA32	dfrA6	64.3312
dfrA32	dfrA7	89.8089
dfrA32	dfrA8	31.1258
dfrA32	dfrA9	33.3333
dfrA32	dfrA10	30.6122
dfrA32	dfrA12	37.1795
dfrA32	dfrA13	39.3333
dfrA32	dfrA14	64.9682
dfrA32	dfrA15	69.4268
dfrA32	dfrA15b	70.0637
dfrA32	dfrA16	64.3312
dfrA32	dfrA16b	66.242
dfrA32	dfrA17	92.9936
dfrA32	dfrA18	23.3766
dfrA32	dfrA19	23.3766
dfrA32	dfrA20	28.3871
dfrA32	dfrA21	35.2564
dfrA32	dfrA22	37.1795
dfrA32	dfrA23	24.8322
dfrA32	dfrA24	32.6531
dfrA32	dfrA25	65.7895
dfrA32	dfrA26	36.4286
dfrA32	dfrA27	64.9682
dfrA32	dfrA28	64.8649
dfrA32	dfrA29	65.1316
dfrA32	dfrA30	64.3312
dfrA32	dfrA31	63.6943
dfrA32	dfrA32	100
dfrA32	dfrA33	36.5385
dfrA32	dfrA34	25.1799
dfrA32	dfrD	37.3134
dfrA32	dfrE	35.0365
dfrA32	dfrF	34.6405
dfrA32	dfrG	36.2416
dfrA32	dfrK	33.1169
dfrA32	S1-DHFR	35.8209
dfrA33	dfrA1	32.2581
dfrA33	dfrA3	44.3662
dfrA33	dfrA3b	29.078
dfrA33	dfrA5	37.4194
dfrA33	dfrA6	35.8974
dfrA33	dfrA7	38.4615
dfrA33	dfrA8	36.3636
dfrA33	dfrA9	29.2994
dfrA33	dfrA10	24.375
dfrA33	dfrA12	82.4242
dfrA33	dfrA13	87.8788
dfrA33	dfrA14	38.4615
dfrA33	dfrA15	33.3333
dfrA33	dfrA15b	33.9744
dfrA33	dfrA16	33.9744
dfrA33	dfrA16b	34.6154
dfrA33	dfrA17	36.5385
dfrA33	dfrA18	30.4348
dfrA33	dfrA19	30.4348
dfrA33	dfrA20	38.3117
dfrA33	dfrA21	92.1212
dfrA33	dfrA22	96.9697
dfrA33	dfrA23	26.875
dfrA33	dfrA24	31.9444
dfrA33	dfrA25	39.3333
dfrA33	dfrA26	38.6503
dfrA33	dfrA27	36.5385
dfrA33	dfrA28	34.6667
dfrA33	dfrA29	38.6667
dfrA33	dfrA30	35.8974
dfrA33	dfrA31	34.6154
dfrA33	dfrA32	36.5385
dfrA33	dfrA33	100
dfrA33	dfrA34	24.2038
dfrA33	dfrD	31.6456
dfrA33	dfrE	35.7143
dfrA33	dfrF	42.0382
dfrA33	dfrG	34.5912
dfrA33	dfrK	35.2201
dfrA33	S1-DHFR	38.8158
dfrA34	dfrA1	21.7949
dfrA34	dfrA3	26.3158
dfrA34	dfrA3b	25.974
dfrA34	dfrA5	21.4286
dfrA34	dfrA6	24.8366
dfrA34	dfrA7	26.2774
dfrA34	dfrA8	24.3421
dfrA34	dfrA9	28.8462
dfrA34	dfrA10	32.4503
dfrA34	dfrA12	26.7516
dfrA34	dfrA13	22.1477
dfrA34	dfrA14	20.3125
dfrA34	dfrA15	22.7273
dfrA34	dfrA15b	22.7273
dfrA34	dfrA16	21.875
dfrA34	dfrA16b	22.6562
dfrA34	dfrA17	25.8993
dfrA34	dfrA18	30.8642
dfrA34	dfrA19	30.8642
dfrA34	dfrA20	23.9264
dfrA34	dfrA21	24.2038
dfrA34	dfrA22	25.4777
dfrA34	dfrA23	28.8235
dfrA34	dfrA24	31.0811
dfrA34	dfrA25	24.1667
dfrA34	dfrA26	28.8591
dfrA34	dfrA27	24.3243
dfrA34	dfrA28	23.5294
dfrA34	dfrA29	24.1667
dfrA34	dfrA30	22.7642
dfrA34	dfrA31	23.5294
dfrA34	dfrA32	25.1799
dfrA34	dfrA33	24.2038
dfrA34	dfrA34	100
dfrA34	dfrD	28.5714
dfrA34	dfrE	28.9655
dfrA34	dfrF	34
dfrA34	dfrG	25.8278
dfrA34	dfrK	22.8758
dfrA34	S1-DHFR	27.8912
dfrD	dfrA1	33.3333
dfrD	dfrA3	38.2716
dfrD	dfrA3b	22.6667
dfrD	dfrA5	36
dfrD	dfrA6	33.5526
dfrD	dfrA7	37.3134
dfrD	dfrA8	29.2517
dfrD	dfrA9	29.7468
dfrD	dfrA10	27.2109
dfrD	dfrA12	32.9114
dfrD	dfrA13	30.3797
dfrD	dfrA14	35.4839
dfrD	dfrA15	35.2941
dfrD	dfrA15b	34.5588
dfrD	dfrA16	31.1688
dfrD	dfrA16b	32.4675
dfrD	dfrA17	38.0597
dfrD	dfrA18	30.7692
dfrD	dfrA19	30.7692
dfrD	dfrA20	45.4545
dfrD	dfrA21	31.6456
dfrD	dfrA22	32.2785
dfrD	dfrA23	23.8994
dfrD	dfrA24	31.6547
dfrD	dfrA25	34.4828
dfrD	dfrA26	33.5404
dfrD	dfrA27	33.3333
dfrD	dfrA28	31.7241
dfrD	dfrA29	33.7931
dfrD	dfrA30	34.1935
dfrD	dfrA31	34.2105
dfrD	dfrA32	37.3134
dfrD	dfrA33	31.6456
dfrD	dfrA34	28.5714
dfrD	dfrD	100
dfrD	dfrE	32.9193
dfrD	dfrF	35.2201
dfrD	dfrG	77.7778
dfrD	dfrK	77.1605
dfrD	S1-DHFR	39.6226
dfrE	dfrA1	35.7664
dfrE	dfrA3	42.4051
dfrE	dfrA3b	32.8859
dfrE	dfrA5	35.2941
dfrE	dfrA6	41.0853
dfrE	dfrA7	36.3636
dfrE	dfrA8	32.4675
dfrE	dfrA9	35.6164
dfrE	dfrA10	28.8462
dfrE	dfrA12	33.7662
dfrE	dfrA13	33.1169
dfrE	dfrA14	36.8421
dfrE	dfrA15	38.0597
dfrE	dfrA15b	38.0597
dfrE	dfrA16	32.8467
dfrE	dfrA16b	34.3066
dfrE	dfrA17	33.5766
dfrE	dfrA18	36.5385
dfrE	dfrA19	36.5385
dfrE	dfrA20	36.0759
dfrE	dfrA21	35.0649
dfrE	dfrA22	36.3636
dfrE	dfrA23	30.1887
dfrE	dfrA24	36.1702
dfrE	dfrA25	36.0902
dfrE	dfrA26	37.5
dfrE	dfrA27	34.6939
dfrE	dfrA28	35.5072
dfrE	dfrA29	36.0902
dfrE	dfrA30	36.0902
dfrE	dfrA31	38.7597
dfrE	dfrA32	35.0365
dfrE	dfrA33	35.7143
dfrE	dfrA34	28.9655
dfrE	dfrD	32.9193
dfrE	dfrE	100
dfrE	dfrF	37.013
dfrE	dfrG	33.9506
dfrE	dfrK	34.5679
dfrE	S1-DHFR	44.0252
dfrF	dfrA1	37.5
dfrF	dfrA3	36.0759
dfrF	dfrA3b	33.8235
dfrF	dfrA5	35.9477
dfrF	dfrA6	30.0654
dfrF	dfrA7	34.6405
dfrF	dfrA8	36.129
dfrF	dfrA9	35.0993
dfrF	dfrA10	32.8571
dfrF	dfrA12	43.3121
dfrF	dfrA13	40.7643
dfrF	dfrA14	36.6667
dfrF	dfrA15	33.3333
dfrF	dfrA15b	32.6797
dfrF	dfrA16	34.6405
dfrF	dfrA16b	35.2941
dfrF	dfrA17	35.2941
dfrF	dfrA18	32.0513
dfrF	dfrA19	32.0513
dfrF	dfrA20	32.6923
dfrF	dfrA21	41.4013
dfrF	dfrA22	43.3121
dfrF	dfrA23	28.2895
dfrF	dfrA24	39.3103
dfrF	dfrA25	33.7931
dfrF	dfrA26	40.411
dfrF	dfrA27	34.6405
dfrF	dfrA28	42.8571
dfrF	dfrA29	34.4828
dfrF	dfrA30	34.6405
dfrF	dfrA31	30.0654
dfrF	dfrA32	34.6405
dfrF	dfrA33	42.0382
dfrF	dfrA34	34
dfrF	dfrD	35.2201
dfrF	dfrE	37.013
dfrF	dfrF	100
dfrF	dfrG	36.478
dfrF	dfrK	37.3418
dfrF	S1-DHFR	36.129
dfrG	dfrA1	35.7143
dfrG	dfrA3	37.6543
dfrG	dfrA3b	25.8503
dfrG	dfrA5	36.129
dfrG	dfrA6	32.4675
dfrG	dfrA7	35.0649
dfrG	dfrA8	29.5597
dfrG	dfrA9	28.2209
dfrG	dfrA10	26.1745
dfrG	dfrA12	35.2201
dfrG	dfrA13	35.2201
dfrG	dfrA14	37.6623
dfrG	dfrA15	35.0649
dfrG	dfrA15b	34.4156
dfrG	dfrA16	37.0629
dfrG	dfrA16b	34.4156
dfrG	dfrA17	34.1935
dfrG	dfrA18	25.7669
dfrG	dfrA19	25.7669
dfrG	dfrA20	40
dfrG	dfrA21	34.5912
dfrG	dfrA22	34.5912
dfrG	dfrA23	23.125
dfrG	dfrA24	29.8013
dfrG	dfrA25	32
dfrG	dfrA26	39.1304
dfrG	dfrA27	35.4839
dfrG	dfrA28	31.3725
dfrG	dfrA29	31.3333
dfrG	dfrA30	37.2549
dfrG	dfrA31	31.1688
dfrG	dfrA32	36.2416
dfrG	dfrA33	34.5912
dfrG	dfrA34	25.8278
dfrG	dfrD	77.7778
dfrG	dfrE	33.9506
dfrG	dfrF	36.478
dfrG	dfrG	100
dfrG	dfrK	88.9571
dfrG	S1-DHFR	39.375
dfrK	dfrA1	35.9477
dfrK	dfrA3	38.2716
dfrK	dfrA3b	25.8503
dfrK	dfrA5	37.4194
dfrK	dfrA6	36.1842
dfrK	dfrA7	33.7662
dfrK	dfrA8	31.3725
dfrK	dfrA9	29.4479
dfrK	dfrA10	25.7862
dfrK	dfrA12	39.6104
dfrK	dfrA13	36.9427
dfrK	dfrA14	38.3117
dfrK	dfrA15	37.3134
dfrK	dfrA15b	36.5672
dfrK	dfrA16	40.7407
dfrK	dfrA16b	36.9863
dfrK	dfrA17	32.9032
dfrK	dfrA18	28.2209
dfrK	dfrA19	28.2209
dfrK	dfrA20	41.25
dfrK	dfrA21	36.3057
dfrK	dfrA22	35.2201
dfrK	dfrA23	25
dfrK	dfrA24	30.4054
dfrK	dfrA25	32.6667
dfrK	dfrA26	39.7516
dfrK	dfrA27	34.1935
dfrK	dfrA28	32.4503
dfrK	dfrA29	32
dfrK	dfrA30	35.4839
dfrK	dfrA31	34.2105
dfrK	dfrA32	33.1169
dfrK	dfrA33	35.2201
dfrK	dfrA34	22.8758
dfrK	dfrD	77.1605
dfrK	dfrE	34.5679
dfrK	dfrF	37.3418
dfrK	dfrG	88.9571
dfrK	dfrK	100
dfrK	S1-DHFR	41.5094
S1-DHFR	dfrA1	37.594
S1-DHFR	dfrA3	43.038
S1-DHFR	dfrA3b	30.3448
S1-DHFR	dfrA5	35.3741
S1-DHFR	dfrA6	36.8421
S1-DHFR	dfrA7	32.8358
S1-DHFR	dfrA8	29.6053
S1-DHFR	dfrA9	39.0411
S1-DHFR	dfrA10	30.7143
S1-DHFR	dfrA12	33.9744
S1-DHFR	dfrA13	35.0649
S1-DHFR	dfrA14	34
S1-DHFR	dfrA15	36.4238
S1-DHFR	dfrA15b	38.3459
S1-DHFR	dfrA16	34.4828
S1-DHFR	dfrA16b	35.8621
S1-DHFR	dfrA17	33.5821
S1-DHFR	dfrA18	26.1146
S1-DHFR	dfrA19	26.1146
S1-DHFR	dfrA20	40.1274
S1-DHFR	dfrA21	38
S1-DHFR	dfrA22	39.4737
S1-DHFR	dfrA23	25.8278
S1-DHFR	dfrA24	39.4161
S1-DHFR	dfrA25	34.2657
S1-DHFR	dfrA26	30.3797
S1-DHFR	dfrA27	32.8358
S1-DHFR	dfrA28	35.8621
S1-DHFR	dfrA29	34.2657
S1-DHFR	dfrA30	33.3333
S1-DHFR	dfrA31	36.2416
S1-DHFR	dfrA32	35.8209
S1-DHFR	dfrA33	38.8158
S1-DHFR	dfrA34	27.8912
S1-DHFR	dfrD	39.6226
S1-DHFR	dfrE	44.0252
S1-DHFR	dfrF	36.129
S1-DHFR	dfrG	39.375
S1-DHFR	dfrK	41.5094
S1-DHFR	S1-DHFR	100
