## Supplementary Table 7 for "Recurrent mobilization of ancestral and novel variants of the chromosomal di-hydrofolate reductase gene drives the emergence of clinical resistance to trimethoprim"

### Sheet: SupplementaryTable5
Table S7 - %GC content for previously reported dfr genes and their host genome.
DHFR	DHFR %GC	Host	Host %GC
dfrA1	39.66	Escherichia coli	50.6
dfrA3	53.78	Salmonella enterica	52.1
dfrA3b	41.25	Citrobacter freundii	51.7
dfrA5	46.84	Escherichia coli	50.6
dfrA6	39.66	Proteus mirabilis	38.8
dfrA7	34.6	Escherichia coli	50.6
dfrA8	51.18	Shigella sonnei	50.7
dfrA9	40.64	Escherichia coli	50.6
dfrA10	35.46	Escherichia coli	50.6
dfrA12	51.2	Escherichia coli	50.6
dfrA13	54.22	Escherichia coli	50.6
dfrA14	45.36	Escherichia coli	50.6
dfrA15	40.08	Escherichia coli	50.6
dfrA15b	40.51	Klebsiella pneumoniae	57.2
dfrA16	38.19	Salmonella enterica subsp. enterica serovar Typhimurium	52.1
dfrA16b	37.97	Aeromonas salmonicida	58.45
dfrA17	35.23	Escherichia coli	50.6
dfrA18	46.32	Salmonella enterica subsp. enterica serovar Typhimurium	52.1
dfrA19	46.32	Salmonella enterica subsp. enterica serovar Keurmassar	52.1
dfrA20	34.71	Pasteurella multocida	40.3
dfrA21	54.42	Salmonella enterica subsp. enterica serovar Livingstone	52.1
dfrA22	55.82	Escherichia coli	50.6
dfrA23	49.38	Salmonella enterica subsp. enterica serovar Typhimurium	52.1
dfrA24	50.9	Escherichia coli	50.6
dfrA25	47.28	Salmonella enterica subsp. enterica serovar Agona	52.1
dfrA26	56.34	Escherichia coli	50.6
dfrA27	44.73	Vibrio cholerae O1	47.5
dfrA28	42.77	Acinetobacter johnsonii	41.4
dfrA29	47.06	Escherichia coli	50.6
dfrA30	48.52	Klebsiella sp. MB45	57.2
dfrA31	38.82	Vibrio cholerae O1	47.5
dfrA32	34.81	Salmonella enterica	52.1
dfrA34	44.56	Salmonella enterica	52.1
dfrA35	46.2	Escherichia coli	50.6
S1-DHFR	35.8	Staphylococcus aureus	32.7
dfrD	31.29	Staphylococcus haemolyticus	32.7
dfrF	32.32	Enterococcus faecalis	37.4
dfrG	32.13	Staphylococcus aureus	32.7
dfrK	32.32	Staphylococcus aureus	32.7
