## Supplementary Table 9 for "Recurrent mobilization of ancestral and novel variants of the chromosomal di-hydrofolate reductase gene drives the emergence of clinical resistance to trimethoprim"

### Sheet: Sheet1
Table S9 – Non-redundant DfrA and Sul sequences (pairwise percent identity lower than 90%).
Reference DfrA Protein Id
AAA68493.1
AAA93295.1
AAC18953.1
AAC64461.1
AAK95982.1
AAP20905.1
AAP22976.1
ABG56831.1
ABM96996.1
ABO40886.1
ACF15552.1
ACL41896.1
ACO24922.1
ACO54029.1
ADB23336.1
ADH29559.2
AEW92281.1
AFK32984.1
AFQ30359.1
AFS59762.1
AFX82595.1
AHE40531.1
AHG97174.1
AIG72859.1
AIJ44188.1
AJS09897.1
AKF96261.1
AKG47549.1
AKL03892.1
AKL32403.1
AKL54640.1
ALG87288.1
ALG88032.1
ALP39321.1
AMQ54614.1
ANE05561.1
ANS91727.1
AQU63949.1
ARB25663.1
ARR10285.1
ARX48359.1
ASF80997.1
ASM75120.1
AVP12223.1
AXB11595.1
AXB12707.1
AXF73085.1
AXH60102.1
BAF38224.1
BAG74915.1
CAY33090.1
CCN80149.1
KMV08986.1
WP_001355915.1
WP_004729503.1
WP_005640098.1
WP_009484859.1
WP_014568348.1
WP_029590259.1
WP_031380727.1
WP_034655968.1
WP_037433877.1
WP_046622299.1
WP_060498085.1
WP_079239577.1
WP_085429203.1
YP_001598135.1
