## Supplementary Table 10 for "Recurrent mobilization of ancestral and novel variants of the chromosomal di-hydrofolate reductase gene drives the emergence of clinical resistance to trimethoprim"

### Sheet: Sheet1
Table S10 – Pairwise percent amino acid identity between aligned representative mobile DfrA protein sequences and the sequence of the chromosomal FolA protein for the species harboring the mobile genetic element encoding the dfrA gene.
DfrA Protein Identifier	Organism	Identity
AIJ44188.1	Klebsiella pneumoniae	38.4106
AXF73085.1	Escherichia coli	30.719
AAP20905.1	Escherichia coli	32.6797
ADH29559.2	Klebsiella oxytoca KOX105	37.9085
AAC18953.1	Staphylococcus epidermidis	98.1366
ANS91727.1	Klebsiella pneumoniae	34.8993
CCN80149.1	Klebsiella pneumoniae	37.8571
ACF15552.1	Vibrio fluvialis	36.2416
ACO24922.1	Escherichia coli	39.8693
ADB23336.1	Salmonella enterica subsp. enterica serovar Typhimurium	35.9477
AFK32984.1	Escherichia coli	33.9869
AVP12223.1	Staphylococcus aureus	35.3333
AEW92281.1	Klebsiella pneumoniae subsp. pneumoniae HS11286	38.2979
ALG88032.1	Aeromonas sobria	82.4242
WP_001355915.1	Bacteria Unclassified.	32.6923
AAP22976.1	Escherichia coli	30.8725
AKL32403.1	Klebsiella oxytoca	33.3333
AKL03892.1	Klebsiella oxytoca	38.7324
WP_004729503.1	Acinetobacter	68.0473
AXH60102.1	Pseudomonas amygdali pv. lachrymans str. M301315	38.2166
AFX82595.1	Planococcus citreus	44.7368
AKG47549.1	Pectobacterium carotovorum	42.1429
WP_031380727.1	Acinetobacter	73.3728
ARR10285.1	Vibrio campbellii	36.3057
KMV08986.1	Acinetobacter baumannii	36.7742
AJS09897.1	Salmonella enterica subsp. enterica serovar Typhimurium	37.6712
ARB25663.1	Klebsiella oxytoca	25.8278
AQU63949.1	Klebsiella pneumoniae	27.4074
ABO40886.1	Yersinia ruckeri	49.0323
AXB11595.1	Listeria monocytogenes	99.38
AAA68493.1	Escherichia coli	41.3793
WP_005640098.1	Epibacterium mobile	41.5493
WP_060498085.1	Pseudomonas	76.3314
AKF96261.1	Brevibacillus laterosporus	95.7576
AHG97174.1	Klebsiella pneumoniae	37.5887
WP_009484859.1	Klebsiella	37.4194
AFS59762.1	Escherichia coli O104:H4 str. 2009EL-2050	37.8378
BAG74915.1	Enterococcus faecium	39.6341
WP_046622299.1	Enterobacteriaceae	40.411
CAY33090.1	Staphylococcus aureus subsp. aureus ST398	43.3121
ALP39321.1	Paenibacillus sp. IHB B 3084	40.8805
ARX48359.1	Klebsiella pneumoniae	36.0294
WP_029590259.1	Cronobacter sakazakii	36.9128
ANE05561.1	Corynebacterium crudilactis	40.8759
ASF80997.1	Escherichia coli	38.9937
AAA93295.1	Listeria monocytogenes	44.375
BAF38224.1	Photobacterium damselae subsp. piscicida	43.75
AKL54640.1	Citrobacter freundii	37.5839
WP_034655968.1	Bacillus megaterium	44.0252
WP_037433877.1	Sinorhizobium fredii	36.9427
ACO54029.1	Enterobacter cloacae	34.1935
AFQ30359.1	Bacillus thuringiensis HD-789	35.4037
ABM96996.1	Methylibium petroleiphilum PM1	41.9753
ACL41896.1	Pseudarthrobacter chlorophenolicus A6	56.5714
ASM75120.1	Sulfitobacter pseudonitzschiae	39.8601
WP_085429203.1	Salmonella enterica	36.3636
WP_079239577.1	Curtobacterium pusillum	40.3974
WP_014568348.1	Lactobacillus salivarius	99.4012
AAK95982.1	Escherichia coli	35.0649
