## Supplementary Table 11 for "Recurrent mobilization of ancestral and novel variants of the chromosomal di-hydrofolate reductase gene drives the emergence of clinical resistance to trimethoprim"

### Sheet: Hoja1
Table S11 - Pairwise percent amino acid identity and %GC difference between aligned representative DfrA protein sequences harbored by mobile genetic elements of E. coli and K. pneumoniae.
Species	DfrA_ProteinId_1	DfrA_ProteinId_2	Similarity	%GC_1	%GC_2	Diff
Escherichia coli	AAA68493.1	ASF80997.1	37.7483	51.1765	46.1988	4.97764
Escherichia coli	AAA68493.1	AFS59762.1	36.1702	51.1765	49.2662	1.91022
Escherichia coli	AAA68493.1	ACO24922.1	35.4839	51.1765	51.6064	0.429955
Escherichia coli	AAA68493.1	AAP22976.1	31.6176	51.1765	40.0871	11.0893
Escherichia coli	AAA68493.1	AFK32984.1	31.1258	51.1765	34.5992	16.5773
Escherichia coli	AAA68493.1	AAP20905.1	27.5641	51.1765	38.1857	12.9908
Escherichia coli	AAA68493.1	AXF73085.1	27.4648	51.1765	36.3465	14.83
Escherichia coli	AAA68493.1	AMQ54614.1	25	51.1765	56.1181	4.94167
Escherichia coli	AAA68493.1	AAK95982.1	17.9487	51.1765	55.2743	4.09779
Escherichia coli	AAK95982.1	AMQ54614.1	74.359	55.2743	56.1181	0.843882
Escherichia coli	AAK95982.1	ACO24922.1	61.1111	55.2743	51.6064	3.66784
Escherichia coli	AAK95982.1	AAP20905.1	40	55.2743	38.1857	17.0886
Escherichia coli	AAK95982.1	AAP22976.1	35	55.2743	40.0871	15.1871
Escherichia coli	AAK95982.1	AFK32984.1	34.4262	55.2743	34.5992	20.6751
Escherichia coli	AAK95982.1	ASF80997.1	28.5714	55.2743	46.1988	9.07543
Escherichia coli	AAK95982.1	AFS59762.1	27.2727	55.2743	49.2662	6.00801
Escherichia coli	AAK95982.1	AXF73085.1	21.4286	55.2743	36.3465	18.9277
Escherichia coli	AAP20905.1	AAP22976.1	79.6053	38.1857	40.0871	1.90149
Escherichia coli	AAP20905.1	AFK32984.1	69.4268	38.1857	34.5992	3.5865
Escherichia coli	AAP20905.1	AXF73085.1	54.7771	38.1857	36.3465	1.83914
Escherichia coli	AAP20905.1	ACO24922.1	35.4839	38.1857	51.6064	13.4208
Escherichia coli	AAP20905.1	ASF80997.1	32.2148	38.1857	46.1988	8.01318
Escherichia coli	AAP20905.1	AFS59762.1	31.5068	38.1857	49.2662	11.0806
Escherichia coli	AAP20905.1	AMQ54614.1	26.5625	38.1857	56.1181	17.9325
Escherichia coli	AAP22976.1	AFK32984.1	70.3947	40.0871	34.5992	5.48799
Escherichia coli	AAP22976.1	AXF73085.1	55.9211	40.0871	36.3465	3.74063
Escherichia coli	AAP22976.1	AFS59762.1	33.0986	40.0871	49.2662	9.1791
Escherichia coli	AAP22976.1	ACO24922.1	32.4503	40.0871	51.6064	11.5193
Escherichia coli	AAP22976.1	ASF80997.1	31.3333	40.0871	46.1988	6.11168
Escherichia coli	AAP22976.1	AMQ54614.1	31.25	40.0871	56.1181	16.031
Escherichia coli	ACO24922.1	AMQ54614.1	50	51.6064	56.1181	4.51172
Escherichia coli	ACO24922.1	ASF80997.1	39.6226	51.6064	46.1988	5.4076
Escherichia coli	ACO24922.1	AFK32984.1	39.1026	51.6064	34.5992	17.0073
Escherichia coli	ACO24922.1	AFS59762.1	36.4238	51.6064	49.2662	2.34018
Escherichia coli	ACO24922.1	AXF73085.1	33.121	51.6064	36.3465	15.2599
Escherichia coli	AFK32984.1	AXF73085.1	78.3439	34.5992	36.3465	1.74736
Escherichia coli	AFK32984.1	AFS59762.1	29.0541	34.5992	49.2662	14.6671
Escherichia coli	AFK32984.1	ASF80997.1	28.8462	34.5992	46.1988	11.5997
Escherichia coli	AFK32984.1	AMQ54614.1	28.125	34.5992	56.1181	21.519
Escherichia coli	AFS59762.1	ASF80997.1	34.9315	49.2662	46.1988	3.06742
Escherichia coli	AFS59762.1	AXF73085.1	34.3284	49.2662	36.3465	12.9197
Escherichia coli	AFS59762.1	AMQ54614.1	28.5714	49.2662	56.1181	6.8519
Escherichia coli	AMQ54614.1	AXF73085.1	34	56.1181	36.3465	19.7716
Escherichia coli	AMQ54614.1	ASF80997.1	33.3333	56.1181	46.1988	9.91931
Escherichia coli	ASF80997.1	AXF73085.1	31.6176	46.1988	36.3465	9.85231
Klebsiella pneumoniae	AEW92281.1	ANS91727.1	43.0769	51.0965	47.2767	3.8198
Klebsiella pneumoniae	AEW92281.1	CCN80149.1	39.7059	51.0965	49.4759	1.6206
Klebsiella pneumoniae	AEW92281.1	AIJ44188.1	39.7059	51.0965	44.5148	6.58172
Klebsiella pneumoniae	AEW92281.1	ARX48359.1	38.1295	51.0965	51.5723	0.475836
Klebsiella pneumoniae	AEW92281.1	AHG97174.1	30.8271	51.0965	35.461	15.6355
Klebsiella pneumoniae	AEW92281.1	AQU63949.1	29.4574	51.0965	41.3502	9.74628
Klebsiella pneumoniae	AHG97174.1	AQU63949.1	35.9155	35.461	41.3502	5.88922
Klebsiella pneumoniae	AHG97174.1	ARX48359.1	32.5581	35.461	51.5723	16.1113
Klebsiella pneumoniae	AHG97174.1	AIJ44188.1	29.8611	35.461	44.5148	9.05378
Klebsiella pneumoniae	AHG97174.1	ANS91727.1	28.3688	35.461	47.2767	11.8157
Klebsiella pneumoniae	AIJ44188.1	ANS91727.1	73.0263	44.5148	47.2767	2.76192
Klebsiella pneumoniae	AIJ44188.1	ARX48359.1	31.0811	44.5148	51.5723	7.05756
Klebsiella pneumoniae	AIJ44188.1	AQU63949.1	25.5474	44.5148	41.3502	3.16456
Klebsiella pneumoniae	ANS91727.1	ARX48359.1	40.2985	47.2767	51.5723	4.29564
Klebsiella pneumoniae	ANS91727.1	AQU63949.1	27.6423	47.2767	41.3502	5.92648
Klebsiella pneumoniae	AQU63949.1	ARX48359.1	27.5862	41.3502	51.5723	10.2221
Klebsiella pneumoniae	CCN80149.1	ANS91727.1	71.7105	49.4759	47.2767	2.1992
Klebsiella pneumoniae	CCN80149.1	AIJ44188.1	63.8158	49.4759	44.5148	4.96112
Klebsiella pneumoniae	CCN80149.1	ARX48359.1	37.7778	49.4759	51.5723	2.09644
Klebsiella pneumoniae	CCN80149.1	AQU63949.1	31.9672	49.4759	41.3502	8.12568
Klebsiella pneumoniae	CCN80149.1	AHG97174.1	28.1481	49.4759	35.461	14.0149
